# A dose-dependent switch in translation capacity controls the transcription factor response to H_2_O_2_ stress

**DOI:** 10.64898/2026.01.28.701883

**Authors:** Chance Parkinson, Woody March-Steinman, Elizabeth Jose, Lisa Shanks, Andrew L. Paek

## Abstract

Hydrogen Peroxide (H_2_O_2_) stress activates transcription factors (TFs) in a dose-dependent manner, with distinct TFs activated in response to low versus high H_2_O_2_. Here, we show that high H₂O₂ imposes a translational constraint that prevents accumulation of TFs requiring *de novo* protein synthesis. Under low H_2_O_2_ conditions, TFs including p53, NRF2, and ATF4, accumulate and drive stress-responsive gene expression. In contrast, high H_2_O_2_ induces coordinated inhibition of translation initiation and elongation through activation of the integrated stress response (ISR), suppression of mTORC1 signaling, and activation of eEF2K, thereby blocking accumulation of these TFs. Inhibition of translation and repression of p53, NRF2, and ATF4 coincides with nuclear shuttling of pre-existing TFs, including FOXO1, NFAT1, and NF-κB. We propose that shuttling TFs provide a backup mechanism to respond to severe oxidative stress while translation is inhibited. Together, these findings identify translational control as a central switch governing transcription factor response to H_2_O_2_ stress.
