## Supplemental Data 2 for "A dose-dependent switch in translation capacity controls the transcription factor response to H_2_O_2_ stress"

Description	GeneRatio	Count	FoldEnrichment	p_adjust	Var1	ID	BgRatio	RichFactor	zScore	pvalue	qvalue	geneID
embryonic placenta development	14/546	14	5.5034965034965	0.000635487453199777	GO:0001892	GO:0001892	88/18888	0.159090909090909	7.30578198828488	2.17428158512904e-07	0.000537313052925052	ADM/SNAI1/CITED2/HES1/JUNB/BIRC6/CCN1/LIF/PKD2/EGFR/CEBPB/CEBPA/SOCS3/PRDM1
peripheral nervous system development	14/546	14	5.38119658119658	0.000635487453199777	GO:0007422	GO:0007422	90/18888	0.155555555555556	7.18807565012199	2.89779960419415e-07	0.000537313052925052	DICER1/NDRG1/EGR3/ADGRG6/CITED2/NF1/SLC5A3/NAB1/CLDN1/NHLH2/ARTN/POU3F1/ONECUT2/EGR2
miRNA metabolic process	15/546	15	4.80463980463981	0.000691119294680152	GO:0010586	GO:0010586	108/18888	0.138888888888889	6.84119702158902	5.00413043172814e-07	0.000584350511233872	FOS/EGR1/JUN/AGO2/POU2F1/DICER1/RC3H1/RC3H2/FOSL1/TEAD1/REST/NFIB/EGFR/KLF4/TNF
embryonic organ development	33/546	33	2.50897234633498	0.000778070768219994	GO:0048568	GO:0048568	455/18888	0.0725274725274725	5.62138634834158	1.34623223359742e-06	0.000657869132992305	ADM/SNAI1/KMT2A/EFNA1/HIPK2/CITED2/HES1/JUNB/CHD7/BIRC6/ID2/TEAD1/MAFB/NIPBL/CCN1/LIF/MESP1/PKD2/EGFR/CEP290/HOXB2/LRIG3/TGFB3/CEBPB/CXCL8/RUNX2/CEBPA/TNF/SOCS3/PRDM1/DLX2/TH/TGFBR2
response to ketone	21/546	21	3.34774902516838	0.000778070768219994	GO:1901654	GO:1901654	217/18888	0.0967741935483871	6.00139501636795	1.41918972771545e-06	0.000657869132992305	FOS/FOSB/DDIT4/CDKN1A/FOSL1/CBL/SH3RF1/EGFR/PIK3CA/KLF9/CLDN1/KLF4/FBXO32/TGFB3/OXTR/PTGER4/KLF2/TH/SGK1/CARD9/TGFBR3
hepaticobiliary system development	16/546	16	3.79105825681168	0.00187822511623058	GO:0061008	GO:0061008	146/18888	0.10958904109589	5.84106218097482	5.18248654461814e-06	0.00158806419576172	TNFAIP3/CITED2/HES1/NF1/NIPBL/MESP1/PKD2/EGFR/PIK3CA/CLDN1/ITGA2/CEBPB/ONECUT2/CEBPA/TNF/TGFBR3
in utero embryonic development	29/546	29	2.50176755912417	0.00187822511623058	GO:0001701	GO:0001701	401/18888	0.0723192019950125	5.24440413582073	6.23610714259242e-06	0.00158806419576172	MAFF/ADM/SNAI1/CDKN1A/ZBED6/CITED2/HES1/JUNB/CHD7/FOSL1/BIRC6/BRCA2/ELF3/CCN1/LIF/PKD2/EGFR/KLF4/HEG1/TGFB3/TENT5C/CEBPB/LIG4/CEBPA/SOCS3/PRDM1/KLF2/TGFBR2/TET1
placenta development	16/546	16	3.68996336996337	0.00187822511623058	GO:0001890	GO:0001890	150/18888	0.106666666666667	5.7066974103607	7.35300565443585e-06	0.00158806419576172	ADM/SNAI1/ASH1L/CITED2/HES1/JUNB/FOSL1/BIRC6/CCN1/LIF/PKD2/EGFR/CEBPB/CEBPA/SOCS3/PRDM1
post-embryonic development	12/546	12	4.77150435771125	0.00187822511623058	GO:0009791	GO:0009791	87/18888	0.137931034482759	6.0832859651815	7.44332750251435e-06	0.00158806419576172	KMT2A/AGO2/CSRNP1/ASH1L/RC3H2/C12orf57/ATRX/ATM/KLF4/HEG1/NR4A2/PRDM1
negative regulation of catalytic activity	31/546	31	2.38840891847573	0.00187822511623058	GO:0043086	GO:0043086	449/18888	0.0690423162583519	5.1371985347228	7.66662523241566e-06	0.00158806419576172	GADD45A/DUSP1/PPP1R15A/CDKN1A/TRIB1/CBL/ZFP36/SH3RF1/NF1/LRP6/APC/SPRED1/RPS6KA3/IRS2/KLF4/FICD/HEG1/HIPK3/SERPINE1/FNIP1/SERPINB5/SOCS5/ARL2/SPRY1/ZNF675/TNF/BIN1/AOC3/IFI6/RGS2/CDKN2D
heart morphogenesis	22/546	22	2.82920053923771	0.00222141455201526	GO:0003007	GO:0003007	269/18888	0.0817843866171004	5.21331241884147	1.25294470915069e-05	0.0018782354061367	SNAI1/EFNA1/ADGRG6/CITED2/HES1/CHD7/NIPBL/APC/CCN1/DHRS3/MESP1/PIM1/PKD2/HEG1/DNAH11/TREX1/SPRY1/TTN/HAS2/TH/TGFBR2/TGFBR3
liver development	15/546	15	3.6286790132944	0.00276905984661985	GO:0001889	GO:0001889	143/18888	0.104895104895105	5.44399002991877	1.72759833359758e-05	0.00234127675130001	TNFAIP3/CITED2/HES1/NF1/MESP1/PKD2/EGFR/PIK3CA/CLDN1/ITGA2/CEBPB/ONECUT2/CEBPA/TNF/TGFBR3
positive regulation of astrocyte differentiation	5/546	5	13.3051563820795	0.0031825564664926	GO:0048711	GO:0048711	13/18888	0.384615384615385	7.65719664415011	2.1042895013289e-05	0.00269089361639989	HES1/ID2/LIF/BIN1/MAG
response to alcohol	21/546	21	2.80487080487081	0.00327039788039834	GO:0097305	GO:0097305	259/18888	0.0810810810810811	5.04609819672734	2.23693425471842e-05	0.00276516469451685	FOS/FOSB/CDKN1A/FOSL1/CBL/SH3RF1/LRP6/KLF9/CLDN1/KLF4/TP53INP1/PTGER4/TNF/KLF2/TH/CNR1/RGS2/SGK1/TGFBR2/CARD9/TGFBR3
positive regulation of miRNA transcription	9/546	9	5.5596546310832	0.00385574536017207	GO:1902895	GO:1902895	56/18888	0.160714285714286	5.89565696154864	2.9791370443361e-05	0.0032600837362628	FOS/EGR1/JUN/POU2F1/FOSL1/TEAD1/EGFR/KLF4/TNF
fat cell differentiation	20/546	20	2.78979085430698	0.00444016097044474	GO:0045444	GO:0045444	248/18888	0.0806451612903226	4.8950782422959	3.76661685757978e-05	0.00375421487001147	NR4A1/TRIO/ASXL2/HES1/ID2/ZFP36/MAFB/NIPBL/SOCS1/PIM1/NR4A3/DDIT3/KLF4/CEBPB/NR4A2/EGR2/CEBPA/TNF/RGS2/FFAR2
JNK cascade	16/546	16	3.23680997365208	0.00444016097044474	GO:0007254	GO:0007254	171/18888	0.0935672514619883	5.06948091617097	3.80807710697988e-05	0.00375421487001147	GADD45A/GADD45B/HIPK2/TAOK1/TRIB1/CCN2/SH3RF1/EGFR/MAP3K5/HIPK3/GADD45G/ZNF675/PTGER4/KLHL31/TNF/CARD9
cellular response to inorganic substance	19/546	19	2.87019530687653	0.00444016097044474	GO:0071241	GO:0071241	229/18888	0.0829694323144105	4.91264054930758	3.97917050446905e-05	0.00375421487001147	FOS/FOSB/JUN/JUNB/ATRX/MT1X/MT1F/HMOX1/MT2A/PKD2/EGFR/CLDN1/JUND/DDI2/TREX1/SLC11A1/LIG4/CEBPA/TH
negative regulation of hemopoiesis	13/546	13	3.77911164465786	0.00444016097044474	GO:1903707	GO:1903707	119/18888	0.109243697478992	5.24702791168744	4.06186617154622e-05	0.00375421487001147	IRF1/RC3H1/TRIB1/RC3H2/ID2/MAFB/NF1/SOCS1/BCL6/GPR68/SOCS5/ZNF675/CEBPA
negative regulation of phosphate metabolic process	26/546	26	2.37944066515495	0.00444016097044474	GO:0045936	GO:0045936	378/18888	0.0687830687830688	4.67412348858004	4.39788143400494e-05	0.00375421487001147	GADD45A/DUSP1/PPP1R15A/DDIT4/CDKN1A/TRIB1/PRKDC/CBL/NF1/LRP6/APC/SPRED1/SOCS1/IRS2/IGFBP3/HEG1/HIPK3/SOCS5/SPRY1/ZNF675/NUPR1/KLHL31/TNF/SOCS3/RGS2/CDKN2D
response to fluid shear stress	7/546	7	7.12217194570136	0.00444016097044474	GO:0034405	GO:0034405	34/18888	0.205882352941176	6.16449773033957	4.42952965701395e-05	0.00375421487001147	CITED2/PKD2/KLF4/TGFB3/SOCS5/HAS2/KLF2
negative regulation of phosphorus metabolic process	26/546	26	2.37316245759518	0.00444016097044474	GO:0010563	GO:0010563	379/18888	0.0686015831134565	4.65912664317146	4.59668657126743e-05	0.00375421487001147	GADD45A/DUSP1/PPP1R15A/DDIT4/CDKN1A/TRIB1/PRKDC/CBL/NF1/LRP6/APC/SPRED1/SOCS1/IRS2/IGFBP3/HEG1/HIPK3/SOCS5/SPRY1/ZNF675/NUPR1/KLHL31/TNF/SOCS3/RGS2/CDKN2D
regulation of JNK cascade	14/546	14	3.50947603121516	0.00444016097044474	GO:0046328	GO:0046328	138/18888	0.101449275362319	5.10477290030282	4.75475950172138e-05	0.00375421487001147	GADD45A/GADD45B/HIPK2/TAOK1/CCN2/SH3RF1/EGFR/MAP3K5/HIPK3/GADD45G/ZNF675/KLHL31/TNF/CARD9
lung development	17/546	17	3.04708762739851	0.00444016097044474	GO:0030324	GO:0030324	193/18888	0.0880829015544041	4.93181548789402	4.75803843162113e-05	0.00375421487001147	HIPK2/RC3H2/HES1/CCN2/SLC7A11/LIF/NFIB/EGFR/ITGB6/HEG1/THRB/TGFB3/SPRY1/CEBPA/TNF/KLF2/TGFBR2
gland development	29/546	29	2.23431802050956	0.00465488081809036	GO:0048732	GO:0048732	449/18888	0.0645879732739421	4.56705271909738	5.09426081323158e-05	0.00393576334320502	TNFAIP3/ASH1L/HIPK2/CITED2/HES1/ID2/BRCA2/MAFB/NF1/ELF3/ARHGAP5/MESP1/NFIB/PKD2/EGFR/PIK3CA/ATM/IRS2/CLDN1/ITGA2/TGFB3/SERPINB5/CEBPB/ONECUT2/OXTR/CEBPA/TNF/TGFBR2/TGFBR3
alpha-beta T cell differentiation	13/546	13	3.59771428571429	0.00596866664074967	GO:0046632	GO:0046632	125/18888	0.104	5.02747265247861	6.80422553665033e-05	0.0050465866453935	KMT2A/IRF1/RC3H1/RC3H2/JUNB/SH3RF1/SOCS1/BCL6/SOCS5/PTGER4/SOCS3/PRDM1/TGFBR2
response to amine	8/546	8	5.64790311729087	0.00632253814286348	GO:0014075	GO:0014075	49/18888	0.163265306122449	5.62057375037968	7.35178853821335e-05	0.00534578968423646	NR4A1/RANBP2/ITGA2/OXTR/NR4A2/KCNC1/TH/RGS2
respiratory system development	18/546	18	2.83036963036963	0.00637811705311064	GO:0060541	GO:0060541	220/18888	0.0818181818181818	4.71146221582247	7.56183508348731e-05	0.005392782388487	HIPK2/RC3H2/HES1/CCN2/CHD7/SLC7A11/LIF/NFIB/EGFR/ITGB6/HEG1/THRB/TGFB3/SPRY1/CEBPA/TNF/KLF2/TGFBR2
negative regulation of kinase activity	16/546	16	3.04117860161816	0.00668016563132776	GO:0033673	GO:0033673	182/18888	0.0879120879120879	4.77398118189305	8.0722475709159e-05	0.00564816845925257	GADD45A/DUSP1/CDKN1A/TRIB1/CBL/NF1/LRP6/APC/SPRED1/IRS2/HEG1/HIPK3/SOCS5/SPRY1/ZNF675/RGS2
female pregnancy	16/546	16	3.02456013931424	0.00688967353479958	GO:0007565	GO:0007565	183/18888	0.087431693989071	4.74823098277795	8.61464358228145e-05	0.00582531016466242	FOS/FOSB/ADM/AGO2/ASH1L/CITED2/JUNB/FOSL1/LIF/ITGA2/LNPEP/TGFB3/OXTR/PRDM1/CNR1/RGS2
ncRNA transcription	14/546	14	3.31717597471022	0.00688967353479958	GO:0098781	GO:0098781	146/18888	0.0958904109589041	4.84933229878353	8.8124584372486e-05	0.00582531016466242	FOS/EGR1/JUN/POU2F1/ICE1/FOSL1/TEAD1/REST/NFIB/EGFR/KLF4/USPL1/POLR2L/TNF
positive regulation of myelination	5/546	5	10.1745313510019	0.00688967353479958	GO:0031643	GO:0031643	17/18888	0.294117647058824	6.52928099557403	9.19113038649429e-05	0.00582531016466242	DICER1/WASF3/EGR2/MAG/TPPP
negative regulation of protein serine/threonine kinase activity	11/546	11	4.00555234239445	0.00688967353479958	GO:0071901	GO:0071901	95/18888	0.115789473684211	5.0669020447953	9.26791469569483e-05	0.00582531016466242	GADD45A/DUSP1/CDKN1A/NF1/LRP6/APC/HEG1/HIPK3/SPRY1/ZNF675/RGS2
negative regulation of leukocyte differentiation	12/546	12	3.70643642072213	0.00704912346502679	GO:1902106	GO:1902106	112/18888	0.107142857142857	4.95632491573961	9.6431237551666e-05	0.00596012719113192	IRF1/RC3H1/TRIB1/RC3H2/ID2/MAFB/NF1/SOCS1/BCL6/GPR68/SOCS5/ZNF675
negative regulation of cell development	21/546	21	2.5224358974359	0.00750060627176369	GO:0010721	GO:0010721	288/18888	0.0729166666666667	4.49193283938474	0.000104317597486909	0.00634186188000659	BTG2/IRF1/DICER1/RC3H1/TRIB1/RC3H2/HES1/ID2/MAFB/NF1/REST/SOCS1/BCL6/GPR68/SOCS5/PRTG/ZNF675/CEBPA/TNF/DLX2/MAG
phosphatidylinositol phosphate biosynthetic process	9/546	9	4.71728271728272	0.00779231642619675	GO:0046854	GO:0046854	66/18888	0.136363636363636	5.21938271200191	0.000112679988031086	0.00658850667662447	SMG1/HYCC2/SOCS1/PIK3CA/ATM/PIKFYVE/SYNJ1/SOCS5/SOCS3
response to gamma radiation	8/546	8	5.32206255283178	0.00779231642619675	GO:0010332	GO:0010332	52/18888	0.153846153846154	5.38459255003764	0.00011370457165449	0.00658850667662447	EGR1/CDKN1A/PRKDC/CBL/BRCA2/ATM/TREX1/LIG4
type B pancreatic cell proliferation	6/546	6	7.41287284144427	0.00813893416775902	GO:0044342	GO:0044342	28/18888	0.214285714285714	5.85888895726558	0.000124329363711777	0.00688157656491108	NR4A1/NR4A3/IGFBP4/IRS2/IGFBP3/NUPR1
positive regulation of miRNA metabolic process	9/546	9	4.64687551254715	0.00816031253682565	GO:2000630	GO:2000630	67/18888	0.134328358208955	5.15930805456033	0.000126880257535561	0.00689965225891876	FOS/EGR1/JUN/POU2F1/FOSL1/TEAD1/EGFR/KLF4/TNF
negative regulation of MAPK cascade	15/546	15	3.05235940530058	0.00816031253682565	GO:0043409	GO:0043409	170/18888	0.0882352941176471	4.63769968182098	0.000128377009813263	0.00689965225891876	ATF3/DUSP1/EFNA1/ASH1L/DUSP5/NF1/SPRED1/LIF/HIPK3/SPRY1/ZNF675/KLHL31/DUSP2/RGS2/EMILIN1
negative regulation of protein kinase activity	15/546	15	3.03450935029882	0.00858075120354993	GO:0006469	GO:0006469	171/18888	0.087719298245614	4.61098906326476	0.000137059340461673	0.0072551387165158	GADD45A/DUSP1/CDKN1A/TRIB1/CBL/NF1/LRP6/APC/SPRED1/HEG1/HIPK3/SOCS5/SPRY1/ZNF675/RGS2
negative regulation of phosphorylation	22/546	22	2.40840172485742	0.00858075120354993	GO:0042326	GO:0042326	316/18888	0.069620253164557	4.35607370111447	0.000140818930500154	0.0072551387165158	GADD45A/DUSP1/CDKN1A/TRIB1/PRKDC/CBL/NF1/LRP6/APC/SPRED1/SOCS1/IRS2/IGFBP3/HEG1/HIPK3/SOCS5/SPRY1/ZNF675/KLHL31/SOCS3/RGS2/CDKN2D
regionalization	27/546	27	2.17720740797664	0.00858075120354993	GO:0003002	GO:0003002	429/18888	0.0629370629370629	4.25531794178145	0.000140860484873597	0.0072551387165158	BTG2/BHLHE40/SNAI1/ARC/KMT2A/HIPK2/PRKDC/CITED2/HES1/MAFB/LRP6/MESP1/FOXD1/PKD2/ATM/DDIT3/HES6/HOXB2/DNAH11/CDON/PLXNA2/SPRY1/EGR2/PIERCE1/PGAP1/DLX2/TGFBR2
negative regulation of transferase activity	17/546	17	2.76097611308879	0.00917973785829512	GO:0051348	GO:0051348	213/18888	0.07981220657277	4.45930757633185	0.000160489584380107	0.0077615898612268	GADD45A/DUSP1/CDKN1A/TRIB1/CBL/ZFP36/NF1/LRP6/APC/SPRED1/IRS2/HEG1/HIPK3/SOCS5/SPRY1/ZNF675/RGS2
negative regulation of DNA-binding transcription factor activity	14/546	14	3.10453648915187	0.00992383895429551	GO:0043433	GO:0043433	156/18888	0.0897435897435897	4.55387548488176	0.000178740667151652	0.00839073718673845	TNFAIP3/BHLHE40/NFKBIA/TRIB1/HES1/ID2/PIM1/DDIT3/KLF4/HES6/ZNF431/PLA2G10/ZNF675/NUPR1
cellular response to ionizing radiation	9/546	9	4.44772370486656	0.00992383895429551	GO:0071479	GO:0071479	70/18888	0.128571428571429	4.98596481837132	0.000178746757270713	0.00839073718673845	EGR1/GADD45A/CDKN1A/BRCA2/NIPBL/ATM/ITGB6/TREX1/LIG4
camera-type eye development	23/546	23	2.29956170996633	0.010603827826269	GO:0043010	GO:0043010	346/18888	0.0664739884393064	4.20931216894227	0.000197763427685589	0.00896567677825272	FAT1/HIPK2/SHROOM2/CITED2/HES1/CHD7/C12orf57/SLC7A11/NF1/SPRED1/NFIB/EGFR/KLF4/CEP290/THRB/CDON/SPRY1/DIO3/PRDM1/DLX2/NHS/TH/TGFBR2
myeloid cell homeostasis	15/546	15	2.93164462655988	0.010603827826269	GO:0002262	GO:0002262	177/18888	0.0847457627118644	4.45471404315163	0.000200665232462454	0.00896567677825272	HIPK2/PRKDC/CITED2/KMT2E/ID2/ZFP36/SLC7A11/MAFB/NF1/HMOX1/BCL6/PLA2G10/ISG15/KLF2/TGFBR3
immune system development	16/546	16	2.80961677915993	0.010615319027306	GO:0002520	GO:0002520	197/18888	0.0812182741116751	4.40512184838429	0.000203302963587255	0.00897539274082581	TNFAIP3/KMT2A/RC3H1/RC3H2/PRKDC/CITED2/HES1/MAFB/RIF1/ATM/BCL6/POLQ/ARTN/LIG4/TNFSF13/TGFBR2
positive regulation of TOR signaling	9/546	9	4.32417582417582	0.011470366067061	GO:0032008	GO:0032008	72/18888	0.125	4.87574573617447	0.000222293916028313	0.00969834633025074	SESN2/FNIP2/PIM1/PIK3CA/STAMBPL1/RICTOR/FNIP1/F3/GPR137C
positive regulation of nervous system process	6/546	6	6.69549805033676	0.0115130736729423	GO:0031646	GO:0031646	31/18888	0.193548387096774	5.47558746823948	0.000225746542606711	0.00973445617629675	DICER1/ITGA2/WASF3/EGR2/MAG/TPPP
regulation of cysteine-type endopeptidase activity involved in apoptotic process	14/546	14	3.02692307692308	0.011744053281041	GO:0043281	GO:0043281	160/18888	0.0875	4.44228098424767	0.000232953177257311	0.00992975249216585	PMAIP1/SH3RF1/REST/RPS6KA3/KLF4/MAP3K5/CASP8AP2/FNIP1/F3/TNF/BBC3/IFI6/CDKN2D/CARD9
myeloid leukocyte activation	18/546	18	2.58373991154074	0.0118694278920363	GO:0002274	GO:0002274	241/18888	0.0746887966804979	4.26915933771708	0.000238146296055448	0.0100357583852075	NDRG1/KMT2E/FN1/CBL/VAMP2/NR4A3/ATM/ITGB6/PLA2G10/TREX1/WNK4/SLC11A1/CXCL8/TMEM229B/CEBPA/TNF/CNR1/TGFBR2
cellular response to metal ion	16/546	16	2.76747252747253	0.0119019529445051	GO:0071248	GO:0071248	200/18888	0.08	4.33551530997002	0.000241512497049922	0.010063258747568	FOS/FOSB/JUN/JUNB/MT1X/MT1F/HMOX1/MT2A/PKD2/EGFR/CLDN1/JUND/SLC11A1/LIG4/CEBPA/TH
regulation of nervous system development	28/546	28	2.06969099276792	0.0119266506847169	GO:0051960	GO:0051960	468/18888	0.0598290598290598	4.04288063831706	0.000246985412931777	0.0100841410138137	BTG2/BHLHE40/DICER1/SPEN/HES1/CHD7/FN1/ID2/NF1/REST/LIF/EGFR/HES6/WASF3/MAP1B/CDON/PLXNA2/PRTG/LIG4/OXTR/EGR2/CDKL5/TNF/DLX2/BIN1/MAG/AMIGO3/TPPP
cellular response to peptide	24/546	24	2.20808978255787	0.0119266506847169	GO:1901653	GO:1901653	376/18888	0.0638297872340425	4.0824505217754	0.000265047681578845	0.0100841410138137	FOS/FAT1/NR4A1/PRKDC/MYO5A/ATP2B1/PHIP/APC/SOCS1/VAMP2/MTCL2/NR4A3/PIK3CA/IRS2/ICAM1/KLF4/GDF15/PTPRE/MAP1B/NR4A2/PDK4/TNF/SOCS3/KLF2
lens development in camera-type eye	10/546	10	3.84371184371184	0.0119266506847169	GO:0002088	GO:0002088	90/18888	0.111111111111111	4.66557833708659	0.000269859042393182	0.0100841410138137	FAT1/HIPK2/SHROOM2/CITED2/SLC7A11/SPRED1/CDON/SPRY1/NHS/TGFBR2
regulation of small molecule metabolic process	22/546	22	2.29925965273397	0.0119266506847169	GO:0062012	GO:0062012	331/18888	0.0664652567975831	4.11443809147153	0.000270898573699309	0.0100841410138137	EGR1/ADM/SNAI1/DDIT4/PMAIP1/SESN2/RANBP2/SLC7A11/REST/MTCL2/NR4A3/IGFBP4/IRS2/IGFBP3/ARL2/TREX1/MTLN/NUPR1/PDK4/TNF/SLC4A4/CNR1
regulation of astrocyte differentiation	6/546	6	6.48626373626374	0.0119266506847169	GO:0048710	GO:0048710	32/18888	0.1875	5.35897033008138	0.000271117801010934	0.0100841410138137	HES1/ID2/NF1/LIF/BIN1/MAG
placenta blood vessel development	6/546	6	6.48626373626374	0.0119266506847169	GO:0060674	GO:0060674	32/18888	0.1875	5.35897033008138	0.000271117801010934	0.0100841410138137	HES1/JUNB/FOSL1/CCN1/PKD2/SOCS3
regulation of carbohydrate metabolic process	15/546	15	2.85110493901703	0.0119266506847169	GO:0006109	GO:0006109	182/18888	0.0824175824175824	4.3294301329491	0.000271797047999251	0.0100841410138137	DDIT4/PMAIP1/SESN2/RANBP2/MTCL2/IGFBP4/IRS2/IGFBP3/ARL2/TREX1/PPP1R3C/NUPR1/PDK4/SLC4A4/HAS2
positive regulation of gliogenesis	9/546	9	4.20730620730621	0.0119266506847169	GO:0014015	GO:0014015	74/18888	0.121621621621622	4.76947066273178	0.000274304621280903	0.0100841410138137	DICER1/HES1/ID2/LIF/EGFR/EGR2/TNF/BIN1/MAG
regulation of alpha-beta T cell differentiation	9/546	9	4.20730620730621	0.0119266506847169	GO:0046637	GO:0046637	74/18888	0.121621621621622	4.76947066273178	0.000274304621280903	0.0100841410138137	RC3H1/RC3H2/JUNB/SH3RF1/SOCS1/BCL6/SOCS5/PRDM1/TGFBR2
cellular response to fluid shear stress	5/546	5	8.23652537938252	0.0119266506847169	GO:0071498	GO:0071498	21/18888	0.238095238095238	5.72456879893988	0.000274644714809942	0.0100841410138137	PKD2/KLF4/SOCS5/HAS2/KLF2
pro-B cell differentiation	4/546	4	11.5311355311355	0.012107736017574	GO:0002328	GO:0002328	12/18888	0.333333333333333	6.29600852833556	0.000284152648679058	0.0102372510595707	PRKDC/HES1/FNIP1/LIG4
erythrocyte homeostasis	13/546	13	3.12301587301587	0.012107736017574	GO:0034101	GO:0034101	144/18888	0.0902777777777778	4.41222668047834	0.000284335797950325	0.0102372510595707	HIPK2/PRKDC/CITED2/KMT2E/ID2/ZFP36/MAFB/HMOX1/BCL6/PLA2G10/ISG15/KLF2/TGFBR3
T cell differentiation	21/546	21	2.34342431761787	0.0121166128238944	GO:0030217	GO:0030217	310/18888	0.067741935483871	4.114802925153	0.000287306824825585	0.0102447565168071	EGR1/KMT2A/IRF1/RC3H1/RC3H2/PRKDC/EGR3/JUNB/CHD7/SH3RF1/MAFB/SOCS1/TNFSF9/BCL6/SOCS5/LIG4/RUNX2/PTGER4/SOCS3/PRDM1/TGFBR2
cardiac septum development	11/546	11	3.52340252340252	0.0122132411034984	GO:0003279	GO:0003279	108/18888	0.101851851851852	4.53737928261146	0.000292382652956528	0.0103264570061739	CITED2/HES1/CHD7/CCN1/DHRS3/LUZP1/HEG1/DNAH11/PRDM1/TGFBR2/TGFBR3
regulation of smooth muscle cell migration	10/546	10	3.8014732520227	0.0122262456457073	GO:0014910	GO:0014910	91/18888	0.10989010989011	4.62186624126619	0.000295481540913126	0.0103374525187383	FAT1/TRIB1/DOCK5/NF1/NR4A3/ITGA2/IGFBP3/SERPINE1/HAS2/DOCK4
pattern specification process	28/546	28	2.0434923726063	0.0123277782702885	GO:0007389	GO:0007389	474/18888	0.0590717299578059	3.96971060334671	0.000303556783673314	0.0104232996966967	BTG2/BHLHE40/SNAI1/ARC/KMT2A/HIPK2/PRKDC/CITED2/HES1/MAFB/LRP6/APC/MESP1/FOXD1/PKD2/ATM/DDIT3/HES6/HOXB2/DNAH11/CDON/PLXNA2/SPRY1/EGR2/PIERCE1/PGAP1/DLX2/TGFBR2
response to amphetamine	6/546	6	6.28971028971029	0.0128928933321551	GO:0001975	GO:0001975	33/18888	0.181818181818182	5.2472294514138	0.000323351177961026	0.0109011119613081	NR4A1/RANBP2/OXTR/NR4A2/TH/RGS2
positive regulation of glial cell differentiation	7/546	7	5.26421404682274	0.0129054120235248	GO:0045687	GO:0045687	46/18888	0.152173913043478	4.99584412493194	0.000326607554630928	0.0109116966805572	DICER1/HES1/ID2/LIF/EGR2/BIN1/MAG
cardiac chamber development	14/546	14	2.88278388278388	0.0144310129838806	GO:0003205	GO:0003205	168/18888	0.0833333333333333	4.22918475055043	0.000384799338828887	0.0122016124852308	ADGRG6/CITED2/HES1/CHD7/GREB1L/CCN1/DHRS3/MESP1/LUZP1/HEG1/DNAH11/PRDM1/TGFBR2/TGFBR3
CD4-positive, alpha-beta T cell differentiation	10/546	10	3.68014963759645	0.0144310129838806	GO:0043367	GO:0043367	94/18888	0.106382978723404	4.49435966898452	0.000384845539615114	0.0122016124852308	KMT2A/RC3H1/RC3H2/JUNB/SH3RF1/SOCS1/BCL6/SOCS5/PTGER4/SOCS3
regulation of gliogenesis	11/546	11	3.39756671899529	0.0146598510854346	GO:0014013	GO:0014013	112/18888	0.0982142857142857	4.39068864707849	0.000401058875587869	0.0123950981289717	DICER1/HES1/ID2/NF1/LIF/EGFR/EGR2/TNF/DLX2/BIN1/MAG
positive regulation of nuclear-transcribed mRNA poly(A) tail shortening	4/546	4	10.6441251056636	0.0146598510854346	GO:0060213	GO:0060213	13/18888	0.307692307692308	6.00130222663382	0.000401090316974956	0.0123950981289717	BTG2/AGO2/TNRC6A/ZFP36
negative regulation of protein phosphorylation	20/546	20	2.33739233739234	0.0148990350804805	GO:0001933	GO:0001933	296/18888	0.0675675675675676	4.00125378252627	0.000411031291549962	0.0125973313625969	GADD45A/DUSP1/CDKN1A/TRIB1/PRKDC/CBL/NF1/LRP6/APC/SPRED1/SOCS1/IGFBP3/HEG1/HIPK3/SOCS5/SPRY1/ZNF675/KLHL31/SOCS3/RGS2
positive regulation of JNK cascade	10/546	10	3.64141122035859	0.0150712327488812	GO:0046330	GO:0046330	95/18888	0.105263157894737	4.45301574848558	0.000419218056398428	0.0127429267704199	GADD45A/GADD45B/HIPK2/TAOK1/CCN2/SH3RF1/MAP3K5/GADD45G/TNF/CARD9
regulation of glial cell differentiation	9/546	9	3.94102100431214	0.0159060829732804	GO:0045685	GO:0045685	79/18888	0.113924050632911	4.51942606042653	0.000449693180275141	0.0134488036851386	DICER1/HES1/ID2/NF1/LIF/EGR2/DLX2/BIN1/MAG
myeloid cell differentiation	26/546	26	2.04881223560039	0.0165578524283496	GO:0030099	GO:0030099	439/18888	0.0592255125284738	3.83617187442406	0.000474298175698321	0.0139998833861511	FOS/NFKBIA/HIPK2/TRIB1/PRKDC/CITED2/KMT2E/JUNB/ID2/ZFP36/MAFB/NF1/SOCS1/LIF/BCL6/ITGB6/GPR68/PLA2G10/CEBPB/ZNF675/ISG15/CEBPA/TNF/KLF2/TGFBR2/TGFBR3
cognition	21/546	21	2.2560917343526	0.0165578524283496	GO:0050890	GO:0050890	322/18888	0.0652173913043478	3.92233413515011	0.000475670179200194	0.0139998833861511	FOS/BTG2/ARC/ATXN1/KMT2A/CHD7/FOSL1/C12orf57/SLC7A11/NF1/ST3GAL4/NIPBL/EGFR/SYNJ1/DNAH11/OXTR/EGR2/TNF/TH/CNR1/SGK1
Schwann cell differentiation	7/546	7	4.94191522762951	0.0167999309013027	GO:0014037	GO:0014037	49/18888	0.142857142857143	4.76684317541248	0.000486454907538859	0.0142045639391579	DICER1/NDRG1/ADGRG6/NF1/NAB1/POU3F1/EGR2
eye development	24/546	24	2.11257444845231	0.0170847715574953	GO:0001654	GO:0001654	393/18888	0.0610687022900763	3.84549858571636	0.000502493281102804	0.0144454004840896	FAT1/HIPK2/SHROOM2/CITED2/HES1/CHD7/C12orf57/SLC7A11/NF1/NIPBL/SPRED1/NFIB/EGFR/KLF4/CEP290/THRB/CDON/SPRY1/DIO3/PRDM1/DLX2/NHS/TH/TGFBR2
regulation of neurogenesis	24/546	24	2.11257444845231	0.0170847715574953	GO:0050767	GO:0050767	393/18888	0.0610687022900763	3.84549858571636	0.000502493281102804	0.0144454004840896	BTG2/BHLHE40/DICER1/SPEN/HES1/CHD7/FN1/ID2/NF1/REST/LIF/EGFR/HES6/MAP1B/CDON/PLXNA2/PRTG/LIG4/EGR2/CDKL5/TNF/DLX2/BIN1/MAG
cardiac epithelial to mesenchymal transition	6/546	6	5.76556776556777	0.017743476525591	GO:0060317	GO:0060317	36/18888	0.166666666666667	4.93789273186393	0.000528422509848413	0.0150023442531637	SNAI1/EFNA1/SPRY1/HAS2/TGFBR2/TGFBR3
lymphoid progenitor cell differentiation	5/546	5	7.20695970695971	0.017743476525591	GO:0002320	GO:0002320	24/18888	0.208333333333333	5.24955052581771	0.000534003397487006	0.0150023442531637	PRKDC/HES1/FNIP1/TREX1/LIG4
positive regulation of release of cytochrome c from mitochondria	5/546	5	7.20695970695971	0.017743476525591	GO:0090200	GO:0090200	24/18888	0.208333333333333	5.24955052581771	0.000534003397487006	0.0150023442531637	PMAIP1/MOAP1/BIK/BBC3/MLLT11
negative regulation of cysteine-type endopeptidase activity involved in apoptotic process	7/546	7	4.84307692307692	0.0178952240266568	GO:0043154	GO:0043154	50/18888	0.14	4.69462762764649	0.00055175392545725	0.0151306487738286	SH3RF1/RPS6KA3/KLF4/FNIP1/TNF/IFI6/CDKN2D
erythrocyte differentiation	12/546	12	3.07496947496948	0.0178952240266568	GO:0030218	GO:0030218	135/18888	0.0888888888888889	4.17443484134182	0.000554890667493233	0.0151306487738286	HIPK2/PRKDC/CITED2/KMT2E/ID2/ZFP36/MAFB/BCL6/PLA2G10/ISG15/KLF2/TGFBR3
visual system development	24/546	24	2.09128906358125	0.0184213529278992	GO:0150063	GO:0150063	397/18888	0.0604534005037783	3.79148484111805	0.000580019310449623	0.0155754977236155	FAT1/HIPK2/SHROOM2/CITED2/HES1/CHD7/C12orf57/SLC7A11/NF1/NIPBL/SPRED1/NFIB/EGFR/KLF4/CEP290/THRB/CDON/SPRY1/DIO3/PRDM1/DLX2/NHS/TH/TGFBR2
glial cell differentiation	18/546	18	2.3949281487743	0.0184213529278992	GO:0010001	GO:0010001	260/18888	0.0692307692307692	3.90759787236226	0.000592204916286772	0.0155754977236155	DICER1/NDRG1/ADGRG6/HES1/ID2/NF1/LIF/NAB1/NFIB/EGFR/WASF3/POU3F1/EGR2/TNF/DLX2/BIN1/MAG/TPPP
animal organ regeneration	8/546	8	4.19314019314019	0.0188251525849386	GO:0031100	GO:0031100	66/18888	0.121212121212121	4.48344180107375	0.000609478264263859	0.0159169156782919	ADM/CDKN1A/NR4A3/EGFR/CLDN1/CEBPB/TNF/TGFBR3
tight junction organization	9/546	9	3.75109228121276	0.0195666033668446	GO:0120193	GO:0120193	83/18888	0.108433734939759	4.3337315190934	0.000648689908158983	0.0165438221281574	SNAI1/APC/CLDN1/TGFB3/ARL2/OCEL1/MPDZ/CLDN9/TNF
positive regulation of positive chemotaxis	5/546	5	6.91868131868132	0.0195666033668446	GO:0050927	GO:0050927	25/18888	0.2	5.10909579431167	0.000651775381563557	0.0165438221281574	ITGA2/ARTN/PGF/CXCL8/F3
anterior/posterior pattern specification	16/546	16	2.52737217120779	0.0195666033668446	GO:0009952	GO:0009952	219/18888	0.0730593607305936	3.92248119329305	0.000660250182009347	0.0165438221281574	BTG2/BHLHE40/ARC/KMT2A/HIPK2/PRKDC/HES1/LRP6/MESP1/ATM/DDIT3/HES6/HOXB2/CDON/PLXNA2/PGAP1
positive regulation of epithelial cell proliferation	16/546	16	2.52737217120779	0.0195666033668446	GO:0050679	GO:0050679	219/18888	0.0730593607305936	3.92248119329305	0.000660250182009347	0.0165438221281574	TNFAIP3/NR4A1/EGR3/NF1/HMOX1/NR4A3/EGFR/IRS2/CLDN1/RICTOR/PGF/JCAD/F3/RUNX2/TNF/HAS2
negative regulation of protein modification process	25/546	25	2.03012949491823	0.0203344211567533	GO:0031400	GO:0031400	426/18888	0.0586854460093897	3.71032297312581	0.00069079542917379	0.0171930222322802	TNFAIP3/GADD45A/DUSP1/PPP1R15A/CDKN1A/TRIB1/PRKDC/CBL/NF1/LRP6/APC/SPRED1/SOCS1/IGFBP3/HEG1/HIPK3/SOCS5/SPRY1/ZNF675/ISG15/KLHL31/TNF/SOCS3/RGS2/TPPP
sensory system development	24/546	24	2.06015324625746	0.0209319611375126	GO:0048880	GO:0048880	403/18888	0.0595533498759305	3.71164054413451	0.000715867343964178	0.0176982501949881	FAT1/HIPK2/SHROOM2/CITED2/HES1/CHD7/C12orf57/SLC7A11/NF1/NIPBL/SPRED1/NFIB/EGFR/KLF4/CEP290/THRB/CDON/SPRY1/DIO3/PRDM1/DLX2/NHS/TH/TGFBR2
CD4-positive, alpha-beta T cell activation	11/546	11	3.17106227106227	0.0209564928083333	GO:0035710	GO:0035710	120/18888	0.0916666666666667	4.11631283094307	0.000721484362530399	0.0177189920473656	KMT2A/RC3H1/RC3H2/JUNB/SH3RF1/SOCS1/BCL6/SOCS5/PTGER4/SOCS3/TGFBR2
regulation of nuclear-transcribed mRNA poly(A) tail shortening	4/546	4	9.22490842490843	0.0211009996127497	GO:0060211	GO:0060211	15/18888	0.266666666666667	5.49807548085372	0.000731270392416314	0.0178411744631764	BTG2/AGO2/TNRC6A/ZFP36
cellular response to peptide hormone stimulus	20/546	20	2.22465637256634	0.0215624112062798	GO:0071375	GO:0071375	311/18888	0.0643086816720257	3.75717235038476	0.000765795665065153	0.0182313040727011	FOS/FAT1/NR4A1/PRKDC/MYO5A/ATP2B1/PHIP/APC/SOCS1/VAMP2/MTCL2/NR4A3/PIK3CA/IRS2/GDF15/PTPRE/MAP1B/NR4A2/PDK4/SOCS3
positive regulation of cell development	26/546	26	1.98112020138452	0.0215999256598569	GO:0010720	GO:0010720	454/18888	0.0572687224669604	3.65085697762328	0.000779854983368065	0.0182630230397379	FOS/DICER1/TRIB1/PRKDC/EGR3/SPEN/HES1/FN1/ID2/SOCS1/LIF/TNFSF9/EGFR/BCL6/GPR68/MAP1B/SOCS5/CDON/PLXNA2/LIG4/EGR2/CDKL5/TNF/BIN1/MAG/TGFBR2
negative regulation of alpha-beta T cell differentiation	5/546	5	6.65257819103973	0.0215999256598569	GO:0046639	GO:0046639	26/18888	0.192307692307692	4.97615442389027	0.000787958984399705	0.0182630230397379	RC3H1/RC3H2/SOCS1/BCL6/SOCS5
regulation of positive chemotaxis	5/546	5	6.65257819103973	0.0215999256598569	GO:0050926	GO:0050926	26/18888	0.192307692307692	4.97615442389027	0.000787958984399705	0.0182630230397379	ITGA2/ARTN/PGF/CXCL8/F3
secondary palate development	5/546	5	6.65257819103973	0.0215999256598569	GO:0062009	GO:0062009	26/18888	0.192307692307692	4.97615442389027	0.000787958984399705	0.0182630230397379	CHD7/ITGB6/TGFB3/TGFBR2/TGFBR3
forebrain development	24/546	24	2.03490627020039	0.0228568501459459	GO:0030900	GO:0030900	408/18888	0.0588235294117647	3.64615043681684	0.000849445183262466	0.0193257693292455	BTG2/NOTCH2NLB/HES1/CHD7/ID2/C12orf57/HERC1/SLC7A11/ATRX/SYNE2/NF1/NFIB/EGFR/NHLH2/POU3F1/CDON/PCDH9/OXTR/FUT10/NR4A2/PGAP1/DLX2/KCNC1/TH
eye morphogenesis	13/546	13	2.77601410934744	0.0233651994975513	GO:0048592	GO:0048592	162/18888	0.0802469135802469	3.91684040639781	0.000876023547963653	0.0197555854344861	FAT1/HIPK2/SHROOM2/CITED2/C12orf57/NF1/NIPBL/CEP290/THRB/CDON/DIO3/PRDM1/TH
response to insulin	18/546	18	2.31480044119449	0.0233651994975513	GO:0032868	GO:0032868	269/18888	0.0669144981412639	3.74724658195978	0.000878991773163695	0.0197555854344861	FOS/EGR1/ADM/PRKDC/SESN2/MYO5A/ATP2B1/PHIP/APC/SOCS1/VAMP2/MTCL2/PIK3CA/IRS2/PTPRE/EGR2/PDK4/SOCS3
positive regulation of cell adhesion	27/546	27	1.92581851138552	0.0249617893789911	GO:0045785	GO:0045785	485/18888	0.0556701030927835	3.56374715229102	0.000950437488894553	0.021105523311538	EGR3/MYO10/CITED2/ABL2/DOCK5/HES1/FN1/ST3GAL4/CCN1/SOCS1/LIF/TNFSF9/NR4A3/UTRN/PIK3CA/ATM/FMN1/BCL6/ITGA2/ITGA6/SOCS5/ARL2/TNF/CCDC80/HAS2/TGFBR2/EMILIN1
cell adhesion mediated by integrin	9/546	9	3.53796203796204	0.0259261011384017	GO:0033627	GO:0033627	88/18888	0.102272727272727	4.11720034188947	0.000993065433481871	0.0219208616676481	EFNA1/LIF/ITGB6/ITGA2/ICAM1/ITGA6/SERPINE1/ITGA2B/EMILIN1
cardiac septum morphogenesis	8/546	8	3.84371184371184	0.0280146746409231	GO:0060411	GO:0060411	72/18888	0.111111111111111	4.17102362517919	0.00109221315706636	0.0236867782081676	CITED2/HES1/CHD7/CCN1/DHRS3/DNAH11/TGFBR2/TGFBR3
rhythmic process	19/546	19	2.21304621304621	0.0280146746409231	GO:0048511	GO:0048511	297/18888	0.063973063973064	3.63545407308174	0.00109230728586767	0.0236867782081676	EGR1/BHLHE40/KMT2A/SETX/PRKDC/EGR3/ID2/MYCBP2/EGFR/NFYA/KLF9/PER3/CSNK1E/NHLH2/TGFB3/OXTR/TNF/HAS2/TH
regulation of CD4-positive, alpha-beta T cell differentiation	7/546	7	4.32417582417582	0.0280146746409231	GO:0043370	GO:0043370	56/18888	0.125	4.298176490301	0.00110380936306413	0.0236867782081676	RC3H1/RC3H2/JUNB/SH3RF1/SOCS1/BCL6/SOCS5
response to X-ray	5/546	5	6.17739403453689	0.0281340272370315	GO:0010165	GO:0010165	28/18888	0.178571428571429	4.73013850209593	0.0011225387064479	0.0237876924079156	CDKN1A/BRCA2/NIPBL/ATM/LIG4
telencephalon development	18/546	18	2.2642957042957	0.0281648377785554	GO:0021537	GO:0021537	275/18888	0.0654545454545455	3.64385668460244	0.00113018956886132	0.0238137431285791	BTG2/NOTCH2NLB/HES1/CHD7/ID2/C12orf57/HERC1/SLC7A11/SYNE2/NF1/NFIB/EGFR/CDON/OXTR/FUT10/DLX2/KCNC1/TH
cardiac chamber morphogenesis	11/546	11	2.99627931123994	0.0284445197209684	GO:0003206	GO:0003206	127/18888	0.0866141732283465	3.89448146838021	0.00115438315329056	0.0240502179127299	ADGRG6/CITED2/HES1/CHD7/CCN1/DHRS3/MESP1/HEG1/DNAH11/TGFBR2/TGFBR3
cardiac ventricle development	11/546	11	2.99627931123994	0.0284445197209684	GO:0003231	GO:0003231	127/18888	0.0866141732283465	3.89448146838021	0.00115438315329056	0.0240502179127299	CITED2/HES1/CHD7/GREB1L/CCN1/MESP1/LUZP1/HEG1/PRDM1/TGFBR2/TGFBR3
negative regulation of T-helper cell differentiation	4/546	4	8.13962508080155	0.0295094993429455	GO:0045623	GO:0045623	17/18888	0.235294117647059	5.08108987501692	0.00121778827657846	0.024950672279069	RC3H1/RC3H2/BCL6/SOCS5
replicative senescence	4/546	4	8.13962508080155	0.0295094993429455	GO:0090399	GO:0090399	17/18888	0.235294117647059	5.08108987501692	0.00121778827657846	0.024950672279069	CDKN1A/ATM/SERPINE1/ROMO1
postsynaptic actin cytoskeleton organization	4/546	4	8.13962508080155	0.0295094993429455	GO:0098974	GO:0098974	17/18888	0.235294117647059	5.08108987501692	0.00121778827657846	0.024950672279069	POTEF/POTEI/POTEJ/POTEE
ventricular septum development	8/546	8	3.73982773982774	0.0310731097835444	GO:0003281	GO:0003281	74/18888	0.108108108108108	4.07430010776004	0.00130796598194945	0.0262727256023776	CITED2/HES1/CCN1/LUZP1/HEG1/PRDM1/TGFBR2/TGFBR3
T-helper cell differentiation	8/546	8	3.73982773982774	0.0310731097835444	GO:0042093	GO:0042093	74/18888	0.108108108108108	4.07430010776004	0.00130796598194945	0.0262727256023776	KMT2A/RC3H1/RC3H2/JUNB/BCL6/SOCS5/PTGER4/SOCS3
myelination in peripheral nervous system	5/546	5	5.96438044713907	0.0310731097835444	GO:0022011	GO:0022011	29/18888	0.172413793103448	4.61592976505947	0.00132453363563647	0.0262727256023776	DICER1/NDRG1/ADGRG6/NF1/POU3F1
peripheral nervous system axon ensheathment	5/546	5	5.96438044713907	0.0310731097835444	GO:0032292	GO:0032292	29/18888	0.172413793103448	4.61592976505947	0.00132453363563647	0.0262727256023776	DICER1/NDRG1/ADGRG6/NF1/POU3F1
fibroblast proliferation	10/546	10	3.14485514485514	0.0310731097835444	GO:0048144	GO:0048144	110/18888	0.0909090909090909	3.89245955902464	0.00132482251015112	0.0262727256023776	CDKN1A/KMT2A/FN1/NF1/LIF/EGFR/TP53INP1/S100A6/LIG4/NUPR1
regulation of small GTPase mediated signal transduction	19/546	19	2.16208791208791	0.0334170263353266	GO:0051056	GO:0051056	304/18888	0.0625	3.52420078905424	0.00143237595782978	0.0282545380707408	TRIO/SIPA1L2/ABL2/ARHGAP21/CBL/AKAP13/KBTBD6/NF1/ARHGAP5/ARHGAP29/MYO9A/RASA2/BCL6/HEG1/FGD3/KBTBD7/CDON/SPRY1/OBSCN
cellular response to reactive oxygen species	12/546	12	2.74914489484026	0.0342899604539594	GO:0034614	GO:0034614	151/18888	0.0794701986754967	3.72322000182703	0.00148458133275798	0.0289926154221084	FOS/TNFAIP3/JUN/SETX/PKD2/EGFR/ATM/KLF4/MAP3K5/ROMO1/TREX1/KLF2
phosphatidylinositol biosynthetic process	11/546	11	2.90478986662193	0.0342899604539594	GO:0006661	GO:0006661	131/18888	0.083969465648855	3.7744658254281	0.00148542920343189	0.0289926154221084	SMG1/HYCC2/SOCS1/PIK3CA/ATM/DGKE/PIKFYVE/SYNJ1/SOCS5/PGAP1/SOCS3
negative regulation of lymphocyte differentiation	7/546	7	4.10430247718383	0.0344348411277162	GO:0045620	GO:0045620	59/18888	0.11864406779661	4.12031933760499	0.00150740754594654	0.029115113949395	IRF1/RC3H1/RC3H2/ID2/SOCS1/BCL6/SOCS5
maternal process involved in female pregnancy	7/546	7	4.10430247718383	0.0344348411277162	GO:0060135	GO:0060135	59/18888	0.11864406779661	4.12031933760499	0.00150740754594654	0.029115113949395	ASH1L/CITED2/JUNB/LIF/PRDM1/CNR1/RGS2
regulation of angiogenesis	21/546	21	2.05796469819133	0.0346643887983586	GO:0045765	GO:0045765	353/18888	0.0594900849858357	3.46191739562893	0.00152535956180648	0.0293091995431919	TNFAIP3/GADD45A/ADM/AGO2/EFNA1/BTG1/HIPK2/NF1/SPRED1/HMOX1/KLF4/EFNA3/SERPINE1/PGF/JCAD/CXCL8/F3/TNF/KLF2/TGFBR2/EMILIN1
CD4-positive, alpha-beta T cell differentiation involved in immune response	8/546	8	3.64141122035859	0.0348264546027725	GO:0002294	GO:0002294	76/18888	0.105263157894737	3.98088650830453	0.00155631215279148	0.0294462283259096	KMT2A/RC3H1/RC3H2/JUNB/BCL6/SOCS5/PTGER4/SOCS3
rhythmic behavior	6/546	6	4.71728271728272	0.0349046826705556	GO:0007622	GO:0007622	44/18888	0.136363636363636	4.2591197404887	0.00157572438868445	0.0295123711926387	EGR1/ID2/PER3/CSNK1E/EGR2/TH
negative regulation of cell cycle G1/S phase transition	9/546	9	3.3121346738368	0.034995863554106	GO:1902807	GO:1902807	94/18888	0.0957446808510638	3.87723307743068	0.00158781961861995	0.029589465836541	CDKN1A/PRKDC/APC/PKD2/ATM/KLF4/PLK3/TREX1/CDKN2D
artery development	10/546	10	3.06136341534572	0.0356256107062402	GO:0060840	GO:0060840	113/18888	0.0884955752212389	3.79191226092921	0.00162451485208574	0.0301219253889371	CITED2/HES1/CHD7/NF1/LUZP1/PKD2/DDIT3/EGR2/PRDM1/TGFBR2
myeloid leukocyte differentiation	16/546	16	2.31587659202722	0.0361568608491109	GO:0002573	GO:0002573	239/18888	0.0669456066945607	3.53216354834856	0.00165698336312615	0.0305711044163049	FOS/TRIB1/CITED2/JUNB/ID2/MAFB/NF1/SOCS1/LIF/ITGB6/GPR68/CEBPB/ZNF675/CEBPA/TNF/TGFBR2
camera-type eye morphogenesis	11/546	11	2.86110881599603	0.0362346133542357	GO:0048593	GO:0048593	133/18888	0.0827067669172932	3.71615242898759	0.00167799707819245	0.0306368451885119	FAT1/HIPK2/SHROOM2/CITED2/C12orf57/NF1/THRB/CDON/DIO3/PRDM1/TH
alpha-beta T cell activation involved in immune response	8/546	8	3.59412016554874	0.0362346133542357	GO:0002287	GO:0002287	77/18888	0.103896103896104	3.93535556461926	0.00169375062190973	0.0306368451885119	KMT2A/RC3H1/RC3H2/JUNB/BCL6/SOCS5/PTGER4/SOCS3
alpha-beta T cell differentiation involved in immune response	8/546	8	3.59412016554874	0.0362346133542357	GO:0002293	GO:0002293	77/18888	0.103896103896104	3.93535556461926	0.00169375062190973	0.0306368451885119	KMT2A/RC3H1/RC3H2/JUNB/BCL6/SOCS5/PTGER4/SOCS3
tight junction assembly	8/546	8	3.59412016554874	0.0362346133542357	GO:0120192	GO:0120192	77/18888	0.103896103896104	3.93535556461926	0.00169375062190973	0.0306368451885119	SNAI1/APC/CLDN1/ARL2/OCEL1/MPDZ/CLDN9/TNF
SMAD protein signal transduction	9/546	9	3.27727009832273	0.0362346133542357	GO:0060395	GO:0060395	95/18888	0.0947368421052632	3.83912945217585	0.00171011513094546	0.0306368451885119	FOS/JUN/HIPK2/GDF15/TGFB3/RUNX2/TGFBR2/EMILIN1/TGFBR3
cellular response to acid chemical	9/546	9	3.27727009832273	0.0362346133542357	GO:0071229	GO:0071229	95/18888	0.0947368421052632	3.83912945217585	0.00171011513094546	0.0306368451885119	SESN2/SOCS1/PKD2/EGFR/PIK3CA/STAMBPL1/CEBPB/TNF/KLF2
wound healing	24/546	24	1.93079478660874	0.0364022557566165	GO:0042060	GO:0042060	430/18888	0.0558139534883721	3.36860676166664	0.00172632676638765	0.0307785890586219	TNFAIP3/AHNAK/CDKN1A/DST/FN1/JMJD1C/SLC7A11/NF1/ST3GAL4/HMOX1/CCN1/DGKH/PIK3CA/ITGB6/CLDN1/ITGA2/DGKE/HBEGF/SERPINE1/SLC11A1/FUT10/F3/TNF/EMILIN1
myelination	12/546	12	2.69559012416155	0.0368338129154361	GO:0042552	GO:0042552	154/18888	0.0779220779220779	3.64519233025621	0.00175519081151987	0.0311434763484488	DICER1/NDRG1/ADGRG6/NF1/NAB1/WASF3/PIKFYVE/POU3F1/EGR2/TNF/MAG/TPPP
regulation of myelination	6/546	6	4.61245421245421	0.0370610320076985	GO:0031641	GO:0031641	45/18888	0.133333333333333	4.18589230844	0.00177446801678447	0.0313355930984045	DICER1/WASF3/EGR2/TNF/MAG/TPPP
positive regulation of protein-containing complex assembly	14/546	14	2.45841468176494	0.03786998248134	GO:0031334	GO:0031334	197/18888	0.0710659898477157	3.55019607058991	0.00182183454253596	0.0320195714310511	ICE1/FNIP2/ATM/FMN1/RICTOR/FNIP1/MAP1B/ARL2/BIK/MTLN/ISG15/TNF/BIN1/TPPP
regulation of CD4-positive, alpha-beta T cell activation	8/546	8	3.54804170188786	0.0379009926112898	GO:2000514	GO:2000514	78/18888	0.102564102564103	3.89057598756555	0.00184060908030204	0.0320457909063705	RC3H1/RC3H2/JUNB/SH3RF1/SOCS1/BCL6/SOCS5/TGFBR2
regulation of alpha-beta T cell activation	10/546	10	3.00812231247014	0.0379820528685214	GO:0046634	GO:0046634	115/18888	0.0869565217391304	3.72671952489141	0.00185320549791691	0.0321143284267648	IRF1/RC3H1/RC3H2/JUNB/SH3RF1/SOCS1/BCL6/SOCS5/PRDM1/TGFBR2
response to aldosterone	4/546	4	7.28282244071718	0.0384665899364829	GO:1904044	GO:1904044	19/18888	0.210526315789474	4.72728310042232	0.00189438746609218	0.0325240109310076	CDKN1A/SH3RF1/SGK1/CARD9
ensheathment of neurons	12/546	12	2.66103127641589	0.0393767947942867	GO:0007272	GO:0007272	156/18888	0.0769230769230769	3.59420216673959	0.00195716855110682	0.0332936011856558	DICER1/NDRG1/ADGRG6/NF1/NAB1/WASF3/PIKFYVE/POU3F1/EGR2/TNF/MAG/TPPP
axon ensheathment	12/546	12	2.66103127641589	0.0393767947942867	GO:0008366	GO:0008366	156/18888	0.0769230769230769	3.59420216673959	0.00195716855110682	0.0332936011856558	DICER1/NDRG1/ADGRG6/NF1/NAB1/WASF3/PIKFYVE/POU3F1/EGR2/TNF/MAG/TPPP
regulation of cell-substrate adhesion	15/546	15	2.34796877330814	0.0400446130144304	GO:0010810	GO:0010810	221/18888	0.0678733031674208	3.47770845840642	0.00199949162110357	0.0338582503299586	DOCK5/FN1/NF1/CCN1/UTRN/FMN1/BCL6/ITGA6/PEAK1/SERPINE1/ARL2/ONECUT2/CCDC80/HAS2/EMILIN1
regulation of vasculature development	21/546	21	2.00679983000425	0.0412579560075613	GO:1901342	GO:1901342	362/18888	0.0580110497237569	3.33703726057945	0.00206948251747913	0.0348841478903301	TNFAIP3/GADD45A/ADM/AGO2/EFNA1/BTG1/HIPK2/NF1/SPRED1/HMOX1/KLF4/EFNA3/SERPINE1/PGF/JCAD/CXCL8/F3/TNF/KLF2/TGFBR2/EMILIN1
nuclear-transcribed mRNA poly(A) tail shortening	5/546	5	5.40521978021978	0.0414277833297995	GO:0000289	GO:0000289	32/18888	0.15625	4.30300897560615	0.00209165856953393	0.035027739139099	BTG2/AGO2/TNRC6A/SAMD4A/ZFP36
regeneration	14/546	14	2.42153846153846	0.0414277833297995	GO:0031099	GO:0031099	200/18888	0.07	3.48695760070705	0.00209689190588589	0.035027739139099	ADM/CDKN1A/NFIB/NR4A3/EGFR/CLDN1/KLF4/MAP1B/CEBPB/RTN4RL2/TNF/MAG/NINJ2/TGFBR3
neuron apoptotic process	18/546	18	2.13247026945657	0.043024964551683	GO:0051402	GO:0051402	292/18888	0.0616438356164384	3.36482849600121	0.00219651906069144	0.036378177002323	EGR1/BTG2/HIPK2/NF1/PIK3CA/ATM/DDIT3/MAP3K5/THRB/TGFB3/CEBPB/LIG4/NR4A2/NUPR1/DIO3/PRODH/TNF/MAG
negative regulation of cysteine-type endopeptidase activity	7/546	7	3.84371184371184	0.0430548335751519	GO:2000117	GO:2000117	63/18888	0.111111111111111	3.90070256605578	0.00221443842129072	0.0364034316570091	SH3RF1/RPS6KA3/KLF4/FNIP1/TNF/IFI6/CDKN2D
positive regulation of neurogenesis	16/546	16	2.24997766461181	0.0430548335751519	GO:0050769	GO:0050769	246/18888	0.0650406504065041	3.40469349930189	0.00222110776470117	0.0364034316570091	DICER1/SPEN/HES1/FN1/ID2/LIF/EGFR/MAP1B/CDON/PLXNA2/LIG4/EGR2/CDKL5/TNF/BIN1/MAG
labyrinthine layer development	6/546	6	4.41617956511573	0.0430548335751519	GO:0060711	GO:0060711	47/18888	0.127659574468085	4.04568543199299	0.00222832813989044	0.0364034316570091	ADM/HES1/JUNB/BIRC6/CCN1/SOCS3
response to ionizing radiation	11/546	11	2.75744545309763	0.0432801426350127	GO:0010212	GO:0010212	138/18888	0.0797101449275362	3.5749932699652	0.00224985693588301	0.0365939334492884	EGR1/GADD45A/CDKN1A/PRKDC/CBL/BRCA2/NIPBL/ATM/ITGB6/TREX1/LIG4
NLS-bearing protein import into nucleus	4/546	4	6.91868131868132	0.0441346945785737	GO:0006607	GO:0006607	20/18888	0.2	4.56910867502761	0.00231440486846146	0.0373164684283282	RANBP2/RGPD6/RGPD8/RGPD5
postsynaptic cytoskeleton organization	4/546	4	6.91868131868132	0.0441346945785737	GO:0099188	GO:0099188	20/18888	0.2	4.56910867502761	0.00231440486846146	0.0373164684283282	POTEF/POTEI/POTEJ/POTEE
positive regulation of nervous system development	18/546	18	2.11796366898408	0.0448913007574798	GO:0051962	GO:0051962	294/18888	0.0612244897959184	3.3332616766532	0.00236479759081445	0.0379561889669526	DICER1/SPEN/HES1/FN1/ID2/LIF/EGFR/MAP1B/CDON/PLXNA2/LIG4/OXTR/EGR2/CDKL5/TNF/BIN1/MAG/AMIGO3
alpha-beta T cell activation	13/546	13	2.4846093133386	0.0448913007574798	GO:0046631	GO:0046631	181/18888	0.0718232044198895	3.46261225636684	0.00238335363977482	0.0379561889669526	KMT2A/IRF1/RC3H1/RC3H2/JUNB/SH3RF1/SOCS1/BCL6/SOCS5/PTGER4/SOCS3/PRDM1/TGFBR2
skin development	19/546	19	2.06690165180731	0.0448913007574798	GO:0043588	GO:0043588	318/18888	0.059748427672956	3.31044565342302	0.00238737476957779	0.0379561889669526	SNAI1/CDKN1A/ARRDC3/ASH1L/OVOL1/ZFP36/MAFB/NF1/EGFR/ITGB6/CLDN1/ITGA2/KLF4/ITGA6/SOX21/PLA2G10/POU3F1/CYSRT1/TNF
negative regulation of B cell activation	5/546	5	5.24142524142524	0.0448913007574798	GO:0050869	GO:0050869	33/18888	0.151515151515152	4.20736301684971	0.00240742774660052	0.0379561889669526	TNFAIP3/RC3H1/ID2/ATM/BCL6
cranial nerve development	7/546	7	3.78365384615385	0.0448913007574798	GO:0021545	GO:0021545	64/18888	0.109375	3.84860841960884	0.0024257269219158	0.0379561889669526	CITED2/HES1/CHD7/MAFB/HOXB2/EGR2/KCNC1
regulation of vascular associated smooth muscle contraction	3/546	3	10.378021978022	0.0454242387427936	GO:0003056	GO:0003056	10/18888	0.3	5.11785199579823	0.0024768197175953	0.0384067950874461	DOCK5/ATP2B1/DOCK4
negative regulation of MAP kinase activity	6/546	6	4.32417582417582	0.0454242387427936	GO:0043407	GO:0043407	48/18888	0.125	3.97849322727907	0.00248559445924999	0.0384067950874461	DUSP1/NF1/HIPK3/SPRY1/ZNF675/RGS2
negative regulation of hydrolase activity	14/546	14	2.37405731523379	0.0457942145721189	GO:0051346	GO:0051346	204/18888	0.0686274509803922	3.40439128381254	0.00251628037206581	0.0387196145481016	PPP1R15A/SH3RF1/RPS6KA3/KLF4/FICD/SERPINE1/FNIP1/SERPINB5/ARL2/TNF/BIN1/IFI6/RGS2/CDKN2D
circadian rhythm	14/546	14	2.3624765478424	0.0474082205181382	GO:0007623	GO:0007623	205/18888	0.0682926829268293	3.38405276567039	0.00263127255559312	0.0400842779382727	EGR1/BHLHE40/KMT2A/SETX/PRKDC/EGR3/ID2/MYCBP2/EGFR/KLF9/PER3/CSNK1E/TNF/TH
embryonic organ morphogenesis	18/546	18	2.0965700965701	0.0474082205181382	GO:0048562	GO:0048562	297/18888	0.0606060606060606	3.28637951392172	0.00263739302472087	0.0400842779382727	EFNA1/HIPK2/CITED2/HES1/CHD7/ID2/MAFB/NIPBL/MESP1/PKD2/CEP290/HOXB2/LRIG3/TGFB3/RUNX2/DLX2/TH/TGFBR2
vasculogenesis	8/546	8	3.3343042499669	0.048909807297619	GO:0001570	GO:0001570	83/18888	0.0963855421686747	3.67717505236709	0.00273207997900517	0.0413538894351674	ADM/CITED2/JUNB/SPRED1/HEG1/HAS2/TGFBR2/TGFBR3
regulation of fatty acid oxidation	5/546	5	5.08726567550097	0.0490902457648487	GO:0046320	GO:0046320	34/18888	0.147058823529412	4.11552308615111	0.00275644134656087	0.0415064525474745	NR4A3/IRS2/MTLN/PDK4/CNR1
negative regulation of T cell differentiation	6/546	6	4.23592733796815	0.0490902457648487	GO:0045581	GO:0045581	49/18888	0.122448979591837	3.91311260044528	0.00276454416413991	0.0415064525474745	IRF1/RC3H1/RC3H2/SOCS1/BCL6/SOCS5
negative regulation of CD4-positive, alpha-beta T cell differentiation	4/546	4	6.58922030350602	0.04922093265719	GO:0043371	GO:0043371	21/18888	0.19047619047619	4.42144184984285	0.00279434843402652	0.041616950044707	RC3H1/RC3H2/BCL6/SOCS5
