## Supplemental Data 1 for "A dose-dependent switch in translation capacity controls the transcription factor response to H_2_O_2_ stress"

Description	GeneRatio	Count	FoldEnrichment	p_adjust	Var1	ID	BgRatio	RichFactor	zScore	pvalue	qvalue	geneID
response to oxidative stress	24/333	24	3.42034496808366	0.000112396911586983	GO:0006979	GO:0006979	398/18888	0.0603015075376884	6.53767726642663	1.82216014461469e-07	9.40490376395861e-05	SESN2/MDM2/SLC7A11/TP53INP1/HSPA1A/FOSL1/HSPA1B/GCLC/HMOX1/SESN1/SRXN1/RRM2B/BTG1/PLK3/PNPLA8/NCOA7/TNFAIP3/FOS/EDN1/ALOX5/MMP14/AXL/FYN/PJVK
cellular response to extracellular stimulus	19/333	19	4.00629625908436	0.000175910753931644	GO:0031668	GO:0031668	269/18888	0.070631970260223	6.65277549613874	3.32714206301407e-07	0.000147194766156201	SESN2/MDM2/PPM1D/CDKN1A/SLC2A1/FOSL1/HSPA8/SESN1/PMAIP1/ASNS/ATF3/PIM1/FAS/JMY/ZFYVE1/FOS/CD68/GABARAPL1/AXL
regulation of apoptotic signaling pathway	23/333	23	3.29438529438529	0.000228961911683716	GO:2001233	GO:2001233	396/18888	0.0580808080808081	6.18151786302073	6.36670068844667e-07	0.000191585757525986	MDM2/HSPA1A/BBC3/HSPA1B/GCLC/HMOX1/PMAIP1/RRM2B/ATF3/DDIT3/FAS/BCL10/NUPR1/HERPUD1/TNFAIP3/ICAM1/SERPINE1/UNC5B/NGFR/BMP4/NFATC4/FYN/TLR6
cellular response to chemical stress	20/333	20	3.6476347730367	0.000228961911683716	GO:0062197	GO:0062197	311/18888	0.0643086816720257	6.30701128181389	7.24168915934333e-07	0.000191585757525986	SESN2/MDM2/SLC7A11/TP53INP1/HSPA1A/SLC2A1/HSPA1B/SRXN1/DDIT3/FAS/PNPLA8/NCOA7/TNFAIP3/FOS/EDN1/ALOX5/AXL/FYN/PJVK/AKR1B1
response to starvation	16/333	16	4.28080911099779	0.000334341575749425	GO:0042594	GO:0042594	212/18888	0.0754716981132075	6.43546729765123	1.19641283783382e-06	0.000279763055747325	SESN2/PPM1D/CDKN1A/SLC2A1/HSPA8/SESN1/PMAIP1/ASNS/ATF3/DDIT3/FAS/ADM/JMY/ZFYVE1/FOS/GABARAPL1
cellular response to nutrient levels	17/333	17	4.03452825210147	0.000334341575749425	GO:0031669	GO:0031669	239/18888	0.0711297071129707	6.32463531624076	1.26473441245392e-06	0.000279763055747325	SESN2/MDM2/PPM1D/CDKN1A/SLC2A1/HSPA8/SESN1/PMAIP1/ASNS/ATF3/PIM1/FAS/JMY/ZFYVE1/FOS/CD68/GABARAPL1
intrinsic apoptotic signaling pathway by p53 class mediator	10/333	10	6.83382177358081	0.000458514532960566	GO:0072332	GO:0072332	83/18888	0.120481927710843	7.13556985223741	1.97253088063377e-06	0.000383665796148974	DDIT4/MDM2/CDKN1A/PHLDA3/PMAIP1/RRM2B/AEN/EDA2R/NUPR1/JMY
intrinsic apoptotic signaling pathway in response to endoplasmic reticulum stress	9/333	9	7.85363825363825	0.000458514532960566	GO:0070059	GO:0070059	65/18888	0.138461538461538	7.41492158662741	1.98222981015106e-06	0.000383665796148974	PPP1R15A/HSPA1A/BBC3/TNFRSF10B/PMAIP1/CHAC1/CEBPB/DDIT3/HERPUD1
cellular response to starvation	14/333	14	4.61680284936099	0.000500886856831163	GO:0009267	GO:0009267	172/18888	0.0813953488372093	6.38345305614886	2.30075022051601e-06	0.000419121185681617	SESN2/PPM1D/CDKN1A/SLC2A1/HSPA8/SESN1/PMAIP1/ASNS/ATF3/FAS/JMY/ZFYVE1/FOS/GABARAPL1
negative regulation of growth	16/333	16	3.67421672684831	0.00145730551577196	GO:0045926	GO:0045926	247/18888	0.0647773279352227	5.66739655573631	8.60765368555828e-06	0.00121941234300861	SESN2/CDKN1A/GDF15/HSPA1A/OSGIN1/HSPA1B/BTG1/MT2A/PSRC1/MT1F/RGMA/MT1X/DUSP10/ING4/CDHR2/CDKL3
regulation of epithelial cell differentiation	13/333	13	4.31210157525947	0.00171638652270332	GO:0030856	GO:0030856	171/18888	0.0760233918128655	5.82849877884893	1.11303097932666e-05	0.00143620050051712	ERRFI1/SFN/MAFF/CEBPB/MAFG/LIF/BTG1/ABCA12/SERPINE1/PRLR/APOLD1/BMP4/FST
regulation of response to oxidative stress	6/333	6	10.3128583128583	0.00291619404352179	GO:1902882	GO:1902882	33/18888	0.181818181818182	7.17298338267107	2.12745850243417e-05	0.00244014928427342	SESN2/SLC7A11/SESN1/PNPLA8/NCOA7/ALOX5
positive regulation of proteolysis	18/333	18	3.03861003861004	0.0040285725433326	GO:0045862	GO:0045862	336/18888	0.0535714285714286	5.05104871271291	3.15667667540247e-05	0.00337094111761672	MDM2/HSPA1A/BBC3/HSPA1B/GCLC/TRIB1/PMAIP1/PLK3/FAS/BCL10/NUPR1/HERPUD1/ACER2/RGMA/NGFR/MMP14/FYN/NLRC4
glomerulus development	8/333	8	6.39106712346149	0.00414925726878471	GO:0032835	GO:0032835	71/18888	0.112676056338028	6.09679859702728	3.47546542373213e-05	0.00347192505148384	PDGFB/EGR1/LGR4/EDN1/ACTA2/BMP4/MAGI2/KLF15
regulation of DNA-binding transcription factor activity	19/333	19	2.82859237189946	0.00585316246791981	GO:0051090	GO:0051090	381/18888	0.0498687664041995	4.83041569366672	5.06082677582907e-05	0.00489768170213458	HSPA1A/HSPA1B/TRIB1/EDA2R/PIM1/DDIT3/BHLHE40/BCL10/NUPR1/TNFAIP3/JMY/RGCC/IRAK2/ID3/NHLH2/RHEBL1/EDN1/TLR6/NLRC4
cell differentiation involved in kidney development	7/333	7	6.84560422491457	0.00730572111788865	GO:0061005	GO:0061005	58/18888	0.120689655172414	5.97298429123418	6.9089499898974e-05	0.00611312206624907	LIF/PDGFB/LGR4/EDN1/ACTA2/MAGI2/KLF15
quinone metabolic process	6/333	6	8.30059327620303	0.00788608256805379	GO:1901661	GO:1901661	41/18888	0.146341463414634	6.26905521262763	7.67087199270296e-05	0.00659874426974623	FDXR/AKR1B10/CBR3/CYP4F11/AKR1C1/AKR1B1
response to molecule of bacterial origin	18/333	18	2.76686442540101	0.010054098871795	GO:0002237	GO:0002237	369/18888	0.048780487804878	4.59177682088064	0.00010524751297736	0.00841284969377289	TRIB1/FOSL2/CEBPB/BCL10/TNFAIP3/ADM/NR4A1/IRAK2/FOS/SERPINE1/PTAFR/CD68/DUSP10/EDN1/C5AR1/CXCL8/AXL/TLR6
regulation of nucleotide-binding domain, leucine rich repeat containing receptor signaling pathway	4/333	4	15.1255255255255	0.010054098871795	GO:0070424	GO:0070424	15/18888	0.266666666666667	7.33166987117464	0.000111066908294251	0.00841284969377289	HSPA1A/HSPA1B/TNFAIP3/BIRC3
fibroblast activation	4/333	4	15.1255255255255	0.010054098871795	GO:0072537	GO:0072537	15/18888	0.266666666666667	7.33166987117464	0.000111066908294251	0.00841284969377289	MDM2/GCLC/RGCC/ACTA2
nephron development	11/333	11	3.94891093625271	0.010054098871795	GO:0072006	GO:0072006	158/18888	0.069620253164557	4.98648409839588	0.00011655384706819	0.00841284969377289	LIF/PDGFB/EGR1/LGR4/EDN1/ACTA2/WNK4/BMP4/MAGI2/KLF15/HS3ST3B1
epithelial cell development	13/333	13	3.41374708041375	0.0106224165120559	GO:0002064	GO:0002064	216/18888	0.0601851851851852	4.77965274734309	0.000126286497306257	0.00888839414055044	CDKN1A/SFN/FOSL2/TIGAR/PDGFB/ABCA12/ICAM1/ACTA2/BMP4/PRDM1/ADAMTSL4/MAGI2/AKR1B1
response to xenobiotic stimulus	20/333	20	2.55498741985228	0.0106535456412292	GO:0009410	GO:0009410	444/18888	0.045045045045045	4.44185048320928	0.000130159436917653	0.00891444169470449	MDM2/CDKN1A/ERRFI1/FOSL1/GCLC/FOSL2/XPC/TIGAR/MAP1B/CES2/CBR3/ACER2/FOS/VAV3/AKR1C1/FOSB/EDN1/AOC2/WNK4/ALDH3A1
innate immune response-activating signaling pathway	15/333	15	3.06047054248493	0.0106535456412292	GO:0002758	GO:0002758	278/18888	0.0539568345323741	4.63648382448401	0.000132413698864237	0.00891444169470449	HSPA1A/FOSL1/HSPA1B/HSPA8/BCL10/TNFAIP3/LACC1/IRAK2/BIRC3/LGR4/SARM1/FYN/TREML4/TLR6/NLRC4
nucleotide-binding domain, leucine rich repeat containing receptor signaling pathway	5/333	5	9.77943460702081	0.0109142077940292	GO:0035872	GO:0035872	29/18888	0.172413793103448	6.33839564664121	0.000138602476714231	0.00913255288898699	HSPA1A/HSPA1B/TNFAIP3/LACC1/BIRC3
olefinic compound metabolic process	11/333	11	3.85140696251807	0.0110303225652191	GO:0120254	GO:0120254	162/18888	0.0679012345679012	4.88278195646687	0.000145490371232826	0.00922971287614292	EGR1/PNPLA8/DHRS3/ADM/AKR1B10/CYP4F11/AKR1C1/ALOX5/CEL/AKR1B1/SDR16C5
odontoblast differentiation	4/333	4	14.1801801801802	0.0110303225652191	GO:0071895	GO:0071895	16/18888	0.25	7.06554232483205	0.000146037775113682	0.00922971287614292	CEBPB/MAP1B/SERPINE1/BMP4
glomerulus vasculature development	5/333	5	9.45345345345345	0.0118967527378045	GO:0072012	GO:0072012	30/18888	0.166666666666667	6.20754826413469	0.000163937959910303	0.00995470542943469	PDGFB/EGR1/EDN1/ACTA2/BMP4
kidney development	16/333	16	2.84492643113333	0.0122561952211696	GO:0001822	GO:0001822	319/18888	0.0501567398119122	4.45198060598435	0.000184739757165286	0.0102554718755048	RRM2B/LIF/PDGFB/TIPARP/EGR1/LGR4/ID3/EDN1/ACTA2/WNK4/BMP4/PRDM1/MAGI2/KLF15/HS3ST3B1/AKR1B1
peptidyl-threonine dephosphorylation	4/333	4	13.3460519342872	0.0122561952211696	GO:0035970	GO:0035970	17/18888	0.235294117647059	6.82225943255363	0.000188328496960143	0.0102554718755048	PPM1D/DUSP1/DUSP5/DUSP10
glomerular mesangium development	4/333	4	13.3460519342872	0.0122561952211696	GO:0072109	GO:0072109	17/18888	0.235294117647059	6.82225943255363	0.000188328496960143	0.0102554718755048	PDGFB/EGR1/ACTA2/BMP4
epithelial cell differentiation involved in kidney development	6/333	6	7.09009009009009	0.0122561952211696	GO:0035850	GO:0035850	48/18888	0.125	5.65948631602387	0.000188760639720796	0.0102554718755048	LIF/PDGFB/EDN1/ACTA2/MAGI2/KLF15
pattern recognition receptor signaling pathway	14/333	14	3.06598490382274	0.0129629486742929	GO:0002221	GO:0002221	259/18888	0.0540540540540541	4.48492703635629	0.000216450622855175	0.0108468536241328	HSPA1A/FOSL1/HSPA1B/HSPA8/BCL10/TNFAIP3/LACC1/IRAK2/BIRC3/LGR4/SARM1/TREML4/TLR6/NLRC4
chaperone cofactor-dependent protein refolding	5/333	5	8.86261261261261	0.0129629486742929	GO:0051085	GO:0051085	32/18888	0.15625	5.96334877840437	0.000225069405775014	0.0108468536241328	HSPA1A/HSPA1B/HSPA8/DNAJB4/DNAJB13
renal system vasculature development	5/333	5	8.86261261261261	0.0129629486742929	GO:0061437	GO:0061437	32/18888	0.15625	5.96334877840437	0.000225069405775014	0.0108468536241328	PDGFB/EGR1/EDN1/ACTA2/BMP4
kidney vasculature development	5/333	5	8.86261261261261	0.0129629486742929	GO:0061440	GO:0061440	32/18888	0.15625	5.96334877840437	0.000225069405775014	0.0108468536241328	PDGFB/EGR1/EDN1/ACTA2/BMP4
positive regulation of apoptotic signaling pathway	10/333	10	3.96648396648397	0.0129629486742929	GO:2001235	GO:2001235	143/18888	0.0699300699300699	4.77024219134458	0.000228345430718556	0.0108468536241328	BBC3/PMAIP1/ATF3/DDIT3/FAS/BCL10/NUPR1/NGFR/NFATC4/TLR6
immune response-activating signaling pathway	21/333	21	2.38227027027027	0.0129629486742929	GO:0002757	GO:0002757	500/18888	0.042	4.19646736024633	0.000232083275199069	0.0108468536241328	HSPA1A/FOSL1/HSPA1B/HSPA8/FOSL2/BCL10/TNFAIP3/LACC1/IRAK2/VAV3/BIRC3/BLNK/LGR4/INPP5D/SARM1/GCSAM/C5AR1/FYN/TREML4/TLR6/NLRC4
positive regulation of DNA-binding transcription factor activity	13/333	13	3.20595377986682	0.0129629486742929	GO:0051091	GO:0051091	230/18888	0.0565217391304348	4.50921465585233	0.00023467105138547	0.0108468536241328	HSPA1A/HSPA1B/EDA2R/DDIT3/BCL10/JMY/RGCC/IRAK2/NHLH2/RHEBL1/EDN1/TLR6/NLRC4
regulation of odontogenesis	4/333	4	12.6046046046046	0.0129962911622607	GO:0042481	GO:0042481	18/18888	0.222222222222222	6.59863000759802	0.000238786219679472	0.0108747532244119	CSF1/NGFR/EDN1/BMP4
renal system development	16/333	16	2.75845450313535	0.0138144352469003	GO:0072001	GO:0072001	329/18888	0.0486322188449848	4.31047297787034	0.000261525706907896	0.0115593419975769	RRM2B/LIF/PDGFB/TIPARP/EGR1/LGR4/ID3/EDN1/ACTA2/WNK4/BMP4/PRDM1/MAGI2/KLF15/HS3ST3B1/AKR1B1
lung alveolus development	6/333	6	6.67302596714361	0.0138144352469003	GO:0048286	GO:0048286	51/18888	0.117647058823529	5.43459416546235	0.000265016185498492	0.0115593419975769	SLC7A11/ERRFI1/FOSL2/LIF/ABCA12/BMP4
activation of innate immune response	15/333	15	2.85506983493561	0.0139738425333496	GO:0002218	GO:0002218	298/18888	0.0503355704697987	4.32416072790537	0.000281102323344823	0.0116927273519574	HSPA1A/FOSL1/HSPA1B/HSPA8/BCL10/TNFAIP3/LACC1/IRAK2/BIRC3/LGR4/SARM1/FYN/TREML4/TLR6/NLRC4
phosphatidylinositol 3-kinase/protein kinase B signal transduction	15/333	15	2.84552110639067	0.0139738425333496	GO:0043491	GO:0043491	299/18888	0.0501672240802676	4.30923049371334	0.000291319764652628	0.0116927273519574	SESN2/ERRFI1/GDF15/PHLDA3/PDGFB/PLK3/DDIT3/IRS2/VAV3/UNC5B/EDN1/HBEGF/AXL/MAGI2/PIK3IP1
positive regulation of protein catabolic process	12/333	12	3.32023731048121	0.0139738425333496	GO:0045732	GO:0045732	205/18888	0.0585365853658537	4.47465088821849	0.000294673311523953	0.0116927273519574	MDM2/HSPA1A/HSPA1B/GCLC/TRIB1/PLK3/TIPARP/NUPR1/HERPUD1/TNFAIP3/LRP1/RGMA
DNA damage response, signal transduction by p53 class mediator resulting in cell cycle arrest	4/333	4	11.941204362257	0.0139738425333496	GO:0006977	GO:0006977	19/18888	0.210526315789474	6.3920566570756	0.000298279805494357	0.0116927273519574	MDM2/CDKN1A/E2F7/PLK3
nucleotide-binding oligomerization domain containing 2 signaling pathway	4/333	4	11.941204362257	0.0139738425333496	GO:0070431	GO:0070431	19/18888	0.210526315789474	6.3920566570756	0.000298279805494357	0.0116927273519574	HSPA1A/HSPA1B/TNFAIP3/LACC1
response to endoplasmic reticulum stress	14/333	14	2.95200776985164	0.0143715057960186	GO:0034976	GO:0034976	269/18888	0.0520446096654275	4.31969052294822	0.000318618920353736	0.0120254753485933	SESN2/PPP1R15A/HSPA1A/BBC3/TNFRSF10B/PMAIP1/CHAC1/CEBPB/ATF3/DDIT3/NUPR1/HERPUD1/ALOX5/CXCL8
regulation of body fluid levels	17/333	17	2.60608716824933	0.0143715057960186	GO:0050878	GO:0050878	370/18888	0.045945945945946	4.17970915125406	0.000328621538256549	0.0120254753485933	SLC7A11/RAP2B/FOSL2/PDGFB/ADM/P2RY2/VAV3/SERPINE1/DGKA/CYP4F11/EDN1/PRLR/WNK4/CEL/AXL/GUCA1B/AKR1B1
cellular response to glucocorticoid stimulus	6/333	6	6.3023023023023	0.015467673369501	GO:0071385	GO:0071385	54/18888	0.111111111111111	5.22712889158492	0.000363601076235229	0.0129427025563708	DDIT4/ZFP36L2/FBXO32/KLF9/EDN1/SSTR5
toll-like receptor signaling pathway	7/333	7	5.22427690848743	0.0159399430988799	GO:0002224	GO:0002224	76/18888	0.0921052631578947	4.9432755286133	0.000383316653823374	0.0133378781259417	FOSL1/BCL10/IRAK2/BIRC3/LGR4/SARM1/TLR6
negative regulation of apoptotic signaling pathway	13/333	13	3.02200561216955	0.0167098399140325	GO:2001234	GO:2001234	244/18888	0.0532786885245902	4.25873728827265	0.000414531512095412	0.0139820956006438	MDM2/HSPA1A/HSPA1B/GCLC/HMOX1/RRM2B/HERPUD1/TNFAIP3/ICAM1/SERPINE1/UNC5B/BMP4/FYN
regulation of cyclin-dependent protein serine/threonine kinase activity	7/333	7	5.09032109032109	0.0172958474158032	GO:0000079	GO:0000079	78/18888	0.0897435897435897	4.84934890939595	0.00044954130938919	0.0144724421841304	GADD45A/CDKN1A/CCNG1/CCNG2/PSRC1/RGCC/SERTAD1
'de novo' post-translational protein folding	5/333	5	7.66496225955685	0.0172958474158032	GO:0051084	GO:0051084	37/18888	0.135135135135135	5.43631342337156	0.000453309159506326	0.0144724421841304	HSPA1A/HSPA1B/HSPA8/DNAJB4/DNAJB13
response to lipopolysaccharide	16/333	16	2.60784922853888	0.0181510729152574	GO:0032496	GO:0032496	348/18888	0.0459770114942529	4.05558218109573	0.00048553261783585	0.0151880591352799	TRIB1/FOSL2/CEBPB/BCL10/TNFAIP3/ADM/NR4A1/IRAK2/FOS/SERPINE1/PTAFR/CD68/DUSP10/EDN1/CXCL8/AXL
regulation of B cell activation	9/333	9	3.92681912681913	0.0185690381270573	GO:0050864	GO:0050864	130/18888	0.0692307692307692	4.48587763145924	0.000502197279852354	0.0155377949543658	CDKN1A/ZFP36L2/TNFAIP3/IRS2/VAV3/INPP5D/PRLR/MMP14/TNFSF13
detoxification	10/333	10	3.58991903295701	0.0185690381270573	GO:0098754	GO:0098754	158/18888	0.0632911392405063	4.37944392121384	0.000506747595469545	0.0155377949543658	SESN2/TP53INP1/SESN1/SRXN1/SLC30A1/PIM1/MT2A/AKR1B10/MT1F/MT1X
regulation of protein autophosphorylation	5/333	5	7.46325272641062	0.0186694438204402	GO:0031952	GO:0031952	38/18888	0.131578947368421	5.34269505501312	0.00051453209124153	0.0156218102418223	ERRFI1/RAP2B/PDGFB/PRLR/GPNMB
detoxification of inorganic compound	4/333	4	10.3128583128583	0.0191408746731043	GO:0061687	GO:0061687	22/18888	0.181818181818182	5.85500875106163	0.000539923554178333	0.0160162838744216	SLC30A1/MT2A/MT1F/MT1X
positive regulation of myeloid cell differentiation	8/333	8	4.32157872157872	0.0191408746731043	GO:0045639	GO:0045639	105/18888	0.0761904761904762	4.57224872577532	0.000543040216340435	0.0160162838744216	HSPA1A/HSPA1B/TRIB1/LIF/FOS/INPP5D/CSF1/FAXDC2
regulation of cyclin-dependent protein kinase activity	7/333	7	4.90179067956846	0.0192980841220129	GO:1904029	GO:1904029	81/18888	0.0864197530864197	4.71432850327574	0.000565681039883271	0.0161478301702134	GADD45A/CDKN1A/CCNG1/CCNG2/PSRC1/RGCC/SERTAD1
regulation of epidermal cell differentiation	6/333	6	5.76820888685296	0.0192980841220129	GO:0045604	GO:0045604	59/18888	0.101694915254237	4.91406366207834	0.000589274702236183	0.0161478301702134	ERRFI1/SFN/MAFF/MAFG/ABCA12/BMP4
L-ascorbic acid metabolic process	3/333	3	17.0162162162162	0.0192980841220129	GO:0019852	GO:0019852	10/18888	0.3	6.78664386436282	0.000594428962418122	0.0161478301702134	SLC2A1/GCLC/AKR1B1
polyketide metabolic process	3/333	3	17.0162162162162	0.0192980841220129	GO:0030638	GO:0030638	10/18888	0.3	6.78664386436282	0.000594428962418122	0.0161478301702134	AKR1B10/AKR1C1/AKR1B1
aminoglycoside antibiotic metabolic process	3/333	3	17.0162162162162	0.0192980841220129	GO:0030647	GO:0030647	10/18888	0.3	6.78664386436282	0.000594428962418122	0.0161478301702134	AKR1B10/AKR1C1/AKR1B1
doxorubicin metabolic process	3/333	3	17.0162162162162	0.0192980841220129	GO:0044598	GO:0044598	10/18888	0.3	6.78664386436282	0.000594428962418122	0.0161478301702134	AKR1B10/AKR1C1/AKR1B1
regulation of nucleotide-binding oligomerization domain containing 2 signaling pathway	3/333	3	17.0162162162162	0.0192980841220129	GO:0070432	GO:0070432	10/18888	0.3	6.78664386436282	0.000594428962418122	0.0161478301702134	HSPA1A/HSPA1B/TNFAIP3
regulation of odontoblast differentiation	3/333	3	17.0162162162162	0.0192980841220129	GO:1901329	GO:1901329	10/18888	0.3	6.78664386436282	0.000594428962418122	0.0161478301702134	CEBPB/SERPINE1/BMP4
lactone metabolic process	3/333	3	17.0162162162162	0.0192980841220129	GO:1901334	GO:1901334	10/18888	0.3	6.78664386436282	0.000594428962418122	0.0161478301702134	SLC2A1/GCLC/AKR1B1
leukocyte homeostasis	8/333	8	4.20153486820154	0.0207358423867305	GO:0001776	GO:0001776	108/18888	0.0740740740740741	4.46987571235626	0.000655150060013854	0.0173508861905775	SLC7A11/PMAIP1/TSC22D3/FAS/BCL10/TNFAIP3/CSF1/AXL
positive regulation of B cell activation	7/333	7	4.78367524150657	0.0207358423867305	GO:0050871	GO:0050871	83/18888	0.0843373493975904	4.62795745770264	0.000655523793365973	0.0173508861905775	CDKN1A/IRS2/VAV3/INPP5D/PRLR/MMP14/TNFSF13
positive regulation of proteasomal protein catabolic process	8/333	8	4.16298867675015	0.0217278761056685	GO:1901800	GO:1901800	109/18888	0.073394495412844	4.43657454144299	0.000696414142276406	0.0181809785414687	MDM2/HSPA1A/HSPA1B/GCLC/TRIB1/PLK3/NUPR1/HERPUD1
retinoid metabolic process	7/333	7	4.72672672672673	0.0217278761056685	GO:0001523	GO:0001523	84/18888	0.0833333333333333	4.58580092252479	0.000704497468976013	0.0181809785414687	DHRS3/AKR1B10/LRP1/AKR1C1/CEL/AKR1B1/SDR16C5
'de novo' protein folding	5/333	5	6.91716106350253	0.0222774018889196	GO:0006458	GO:0006458	41/18888	0.121951219512195	5.08109519400601	0.00073575370481647	0.0186407987477641	HSPA1A/HSPA1B/HSPA8/DNAJB4/DNAJB13
regulation of cellular response to oxidative stress	4/333	4	9.45345345345345	0.0226128286927442	GO:1900407	GO:1900407	24/18888	0.166666666666667	5.55131690320973	0.000762823464089959	0.0189214698770043	SLC7A11/PNPLA8/NCOA7/ALOX5
response to unfolded protein	9/333	9	3.69917743830787	0.0227187475167283	GO:0006986	GO:0006986	138/18888	0.0652173913043478	4.26327620148193	0.000773456413701099	0.0190100983217096	PPP1R15A/HSPA1A/HSPA8/CHAC1/ATF3/DDIT3/HERPUD1/DNAJB4/CREBRF
neutrophil differentiation	3/333	3	15.4692874692875	0.0227905858831944	GO:0030223	GO:0030223	11/18888	0.272727272727273	6.43057973151519	0.000806691907781265	0.0190702096640617	TRIB1/FOSL2/INPP5D
TRAIL-activated apoptotic signaling pathway	3/333	3	15.4692874692875	0.0227905858831944	GO:0036462	GO:0036462	11/18888	0.272727272727273	6.43057973151519	0.000806691907781265	0.0190702096640617	TNFRSF10B/TNFRSF10C/ATF3
regulation of glomerular mesangial cell proliferation	3/333	3	15.4692874692875	0.0227905858831944	GO:0072124	GO:0072124	11/18888	0.272727272727273	6.43057973151519	0.000806691907781265	0.0190702096640617	PDGFB/EGR1/BMP4
pericyte cell differentiation	3/333	3	15.4692874692875	0.0227905858831944	GO:1904238	GO:1904238	11/18888	0.272727272727273	6.43057973151519	0.000806691907781265	0.0190702096640617	PDGFB/ACTA2/BMP4
ERK1 and ERK2 cascade	15/333	15	2.5626831650928	0.0242129734397372	GO:0070371	GO:0070371	332/18888	0.0451807228915663	3.84831772411051	0.00086358078736701	0.0202604041182914	ATF3/FAM83D/LIF/ZFP36L2/DUSP5/PDGFB/NECAB2/ICAM1/DUSP10/EDN1/ACTA2/WNK4/BMP4/GPNMB/C5AR1
positive regulation of protein autophosphorylation	4/333	4	9.07531531531531	0.0249221609206782	GO:0031954	GO:0031954	25/18888	0.16	5.4124916415154	0.000895608592934398	0.0208538225596597	RAP2B/PDGFB/PRLR/GPNMB
regulation of epidermis development	6/333	6	5.23575883575884	0.0270642568946483	GO:0045682	GO:0045682	65/18888	0.0923076923076923	4.58264916598759	0.00098900266483764	0.0226462389351541	ERRFI1/SFN/MAFF/MAFG/ABCA12/BMP4
diterpenoid metabolic process	7/333	7	4.461180281405	0.0270642568946483	GO:0016101	GO:0016101	89/18888	0.0786516853932584	4.38454950328724	0.000994525516798747	0.0226462389351541	DHRS3/AKR1B10/LRP1/AKR1C1/CEL/AKR1B1/SDR16C5
regulation of odontogenesis of dentin-containing tooth	3/333	3	14.1801801801802	0.0272564178630913	GO:0042487	GO:0042487	12/18888	0.25	6.1182907804042	0.00106158910380554	0.0228070312015855	CSF1/NGFR/BMP4
trophoblast giant cell differentiation	3/333	3	14.1801801801802	0.0272564178630913	GO:0060707	GO:0060707	12/18888	0.25	6.1182907804042	0.00106158910380554	0.0228070312015855	LIF/E2F7/PRDM1
glomerular mesangial cell proliferation	3/333	3	14.1801801801802	0.0272564178630913	GO:0072110	GO:0072110	12/18888	0.25	6.1182907804042	0.00106158910380554	0.0228070312015855	PDGFB/EGR1/BMP4
cellular response to UV	7/333	7	4.41161161161161	0.0272564178630913	GO:0034644	GO:0034644	90/18888	0.0777777777777778	4.34608427565161	0.00106241224186938	0.0228070312015855	MDM2/CDKN1A/TP53INP1/POLH/XPC/DDB2/NFATC4
morphogenesis of a branching structure	11/333	11	3.0287763491647	0.0282422138981223	GO:0001763	GO:0001763	206/18888	0.0533980582524272	3.92219541121876	0.00111412138047173	0.0236319041193065	NTN4/ADM/LGR4/CSF1/EDN1/RASIP1/BMP4/PRDM1/MMP14/NFATC4/HS3ST3B1
cellular response to glucose starvation	5/333	5	6.3023023023023	0.0285141010542514	GO:0042149	GO:0042149	45/18888	0.111111111111111	4.77055431770367	0.00113255143338961	0.0238594079271912	SESN2/SLC2A1/SESN1/PMAIP1/ASNS
reproductive structure development	14/333	14	2.58661267130323	0.0291379594439283	GO:0048608	GO:0048608	307/18888	0.0456026058631922	3.75472982191275	0.00116520345790364	0.0243814265515826	ERRFI1/CEBPB/SERPINB5/TIPARP/NUPR1/LFNG/LGR4/NHLH2/PRLR/BMP4/MMP14/AXL/FST/TEX19
body fluid secretion	7/333	7	4.26930155962414	0.0315717978518287	GO:0007589	GO:0007589	93/18888	0.0752688172043011	4.23397625885194	0.0012881225278644	0.0264179608015131	FOSL2/P2RY2/EDN1/PRLR/WNK4/CEL/GUCA1B
reproductive system development	14/333	14	2.55334434112569	0.0320677751886049	GO:0061458	GO:0061458	311/18888	0.045016077170418	3.70026877717159	0.00131702292047229	0.0268329739060213	ERRFI1/CEBPB/SERPINB5/TIPARP/NUPR1/LFNG/LGR4/NHLH2/PRLR/BMP4/MMP14/AXL/FST/TEX19
keratinocyte development	3/333	3	13.0893970893971	0.0327350625082404	GO:0003334	GO:0003334	13/18888	0.230769230769231	5.84125231650853	0.00136211824541179	0.0273913320437558	SFN/FOSL2/ABCA12
G protein-coupled purinergic nucleotide receptor signaling pathway	3/333	3	13.0893970893971	0.0327350625082404	GO:0035589	GO:0035589	13/18888	0.230769230769231	5.84125231650853	0.00136211824541179	0.0273913320437558	P2RY2/PTAFR/GPR87
nephron epithelium development	8/333	8	3.75013029558484	0.0328053286859434	GO:0072009	GO:0072009	121/18888	0.0661157024793388	4.06557199392021	0.00137556280669121	0.0274501278442656	LIF/LGR4/EDN1/WNK4/BMP4/MAGI2/KLF15/HS3ST3B1
B cell activation	13/333	13	2.65240780348694	0.0328053286859434	GO:0042113	GO:0042113	278/18888	0.0467625899280576	3.71825847268786	0.0013827698662543	0.0274501278442656	CDKN1A/FOSL2/ZFP36L2/KLF6/TNFAIP3/IRS2/VAV3/BLNK/LFNG/INPP5D/PRLR/MMP14/TNFSF13
cellular response to steroid hormone stimulus	11/333	11	2.92923909825318	0.0343482584327352	GO:0071383	GO:0071383	213/18888	0.0516431924882629	3.79331299537489	0.00145708634799768	0.0287411869648621	DDIT4/ERRFI1/HSPA1A/HSPA1B/HSPA8/ZFP36L2/KDM3A/FBXO32/KLF9/EDN1/SSTR5
response to topologically incorrect protein	9/333	9	3.35846372688478	0.0355701121525861	GO:0035966	GO:0035966	152/18888	0.0592105263157895	3.9109807997998	0.00152814045724431	0.0297635830864797	PPP1R15A/HSPA1A/HSPA8/CHAC1/ATF3/DDIT3/HERPUD1/DNAJB4/CREBRF
positive regulation of response to biotic stimulus	16/333	16	2.32700392700393	0.0372520524561434	GO:0002833	GO:0002833	390/18888	0.041025641025641	3.54744157563523	0.00161046430504808	0.0311709604306017	HSPA1A/FOSL1/HSPA1B/HSPA8/BCL10/TNFAIP3/LACC1/IRAK2/MR1/BIRC3/LGR4/SARM1/FYN/TREML4/TLR6/NLRC4
chemotaxis	18/333	18	2.19092912655144	0.0377094433998196	GO:0006935	GO:0006935	466/18888	0.0386266094420601	3.48725426309027	0.00165061600399102	0.0315536860542014	FOSL1/DUSP1/PDGFB/NR4A1/VAV3/HOXB9/SERPINE1/PTAFR/CSF1/EDN1/EGR3/HBEGF/ALOX5/ACKR2/BMP4/GPNMB/C5AR1/CXCL8
columnar/cuboidal epithelial cell differentiation	8/333	8	3.63012612612613	0.0382010712502513	GO:0002065	GO:0002065	125/18888	0.064	3.95233337851709	0.00169277916375066	0.0319650596903367	CDKN1A/TIGAR/CEBPB/MAP1B/SERPINE1/BMP4/PRDM1/FST
icosanoid metabolic process	8/333	8	3.63012612612613	0.0382010712502513	GO:0006690	GO:0006690	125/18888	0.064	3.95233337851709	0.00169277916375066	0.0319650596903367	CES2/PNPLA8/CYP4F11/AKR1C1/EDN1/ALOX5/AKR1B1/NLRC4
taxis	18/333	18	2.18156618156618	0.0385679558794703	GO:0042330	GO:0042330	468/18888	0.0384615384615385	3.46744270309377	0.0017298785938914	0.0322720534129899	FOSL1/DUSP1/PDGFB/NR4A1/VAV3/HOXB9/SERPINE1/PTAFR/CSF1/EDN1/EGR3/HBEGF/ALOX5/ACKR2/BMP4/GPNMB/C5AR1/CXCL8
regulation of myeloid cell differentiation	11/333	11	2.86205471526572	0.0385865809451188	GO:0045637	GO:0045637	218/18888	0.0504587155963303	3.70443222671298	0.00175156595481761	0.0322876380894324	HSPA1A/HSPA1B/TRIB1/CEBPB/LIF/ZFPM1/FOS/INPP5D/CSF1/FAXDC2/MEIS1
cellular response to mechanical stimulus	6/333	6	4.66197704553869	0.0391114829891213	GO:0071260	GO:0071260	73/18888	0.0821917808219178	4.19950462581438	0.00181249653503653	0.0327268541799499	GADD45A/SLC2A1/GCLC/TNFRSF10B/FAS/BCL10
cell chemotaxis	14/333	14	2.46611829220525	0.0391114829891213	GO:0060326	GO:0060326	322/18888	0.0434782608695652	3.55476505884748	0.00182215904700256	0.0327268541799499	DUSP1/PDGFB/NR4A1/VAV3/HOXB9/SERPINE1/CSF1/EDN1/EGR3/HBEGF/ALOX5/ACKR2/C5AR1/CXCL8
prostaglandin metabolic process	5/333	5	5.67207207207207	0.0391114829891213	GO:0006693	GO:0006693	50/18888	0.1	4.431495035435	0.00182823197976709	0.0327268541799499	CES2/PNPLA8/AKR1C1/EDN1/AKR1B1
positive regulation of cysteine-type endopeptidase activity	8/333	8	3.57295878555721	0.0397534178874497	GO:2001056	GO:2001056	127/18888	0.062992125984252	3.89744348069568	0.00187171334573855	0.0332639984712174	BBC3/PMAIP1/FAS/BCL10/ACER2/NGFR/FYN/NLRC4
leukocyte migration	16/333	16	2.29174629174629	0.0397534178874497	GO:0050900	GO:0050900	396/18888	0.0404040404040404	3.48021441580055	0.0018797211916519	0.0332639984712174	HMOX1/DUSP1/PDGFB/VAV3/ICAM1/SERPINE1/PTAFR/CSF1/EDN1/TRIM55/ALOX5/GCSAM/C5AR1/MMP14/CXCL8/FYN
tissue remodeling	10/333	10	3.01705961280429	0.0400541380007709	GO:0048771	GO:0048771	188/18888	0.0531914893617021	3.72348820633245	0.00190476311487049	0.0335156284925178	MDM2/FOSL2/LIF/TNFAIP3/LGR4/INPP5D/GPNMB/GNAT2/MMP14/AXL
terpenoid metabolic process	7/333	7	3.97045045045045	0.040273796928523	GO:0006721	GO:0006721	100/18888	0.07	3.98983709857737	0.00196083645500499	0.0336994299019368	DHRS3/AKR1B10/LRP1/AKR1C1/CEL/AKR1B1/SDR16C5
morphogenesis of a branching epithelium	10/333	10	3.00109633442967	0.040273796928523	GO:0061138	GO:0061138	189/18888	0.0529100529100529	3.70393055318539	0.00198054151682686	0.0336994299019368	NTN4/ADM/LGR4/CSF1/EDN1/RASIP1/BMP4/MMP14/NFATC4/HS3ST3B1
prostanoid metabolic process	5/333	5	5.56085497261968	0.040273796928523	GO:0006692	GO:0006692	51/18888	0.0980392156862745	4.36916664356445	0.00199814674001367	0.0336994299019368	CES2/PNPLA8/AKR1C1/EDN1/AKR1B1
cellular response to amino acid starvation	5/333	5	5.56085497261968	0.040273796928523	GO:0034198	GO:0034198	51/18888	0.0980392156862745	4.36916664356445	0.00199814674001367	0.0336994299019368	SESN2/CDKN1A/SESN1/ATF3/FAS
regulation of protein catabolic process	15/333	15	2.35030610721218	0.040273796928523	GO:0042176	GO:0042176	362/18888	0.0414364640883978	3.47511207024565	0.00202691010863095	0.0336994299019368	MDM2/HSPA1A/HSPA1B/GCLC/TRIB1/FAM83D/GRIN2C/PLK3/TIPARP/NUPR1/HERPUD1/TNFAIP3/LRP1/RGMA/FYN
purinergic nucleotide receptor signaling pathway	4/333	4	7.31880267364138	0.040273796928523	GO:0035590	GO:0035590	31/18888	0.129032258064516	4.71685436254012	0.00205008609464027	0.0336994299019368	NECAB2/P2RY2/PTAFR/GPR87
negative regulation of extrinsic apoptotic signaling pathway via death domain receptors	4/333	4	7.31880267364138	0.040273796928523	GO:1902042	GO:1902042	31/18888	0.129032258064516	4.71685436254012	0.00205008609464027	0.0336994299019368	HMOX1/TNFAIP3/ICAM1/SERPINE1
negative regulation of cell growth	10/333	10	2.98530109056425	0.040273796928523	GO:0030308	GO:0030308	190/18888	0.0526315789473684	3.68450144749612	0.00205873442072909	0.0336994299019368	SESN2/CDKN1A/HSPA1A/OSGIN1/HSPA1B/BTG1/PSRC1/RGMA/CDHR2/CDKL3
positive regulation of leukocyte differentiation	10/333	10	2.98530109056425	0.040273796928523	GO:1902107	GO:1902107	190/18888	0.0526315789473684	3.68450144749612	0.00205873442072909	0.0336994299019368	TRIB1/LIF/FOS/TNFSF9/INPP5D/CSF1/DUSP10/EGR3/MMP14/AXL
positive regulation of hemopoiesis	10/333	10	2.98530109056425	0.040273796928523	GO:1903708	GO:1903708	190/18888	0.0526315789473684	3.68450144749612	0.00205873442072909	0.0336994299019368	TRIB1/LIF/FOS/TNFSF9/INPP5D/CSF1/DUSP10/EGR3/MMP14/AXL
parturition	3/333	3	11.3441441441441	0.040273796928523	GO:0007567	GO:0007567	15/18888	0.2	5.36899316260219	0.00211108257339461	0.0336994299019368	MAFF/PTAFR/EDN1
regulation of vascular wound healing	3/333	3	11.3441441441441	0.040273796928523	GO:0061043	GO:0061043	15/18888	0.2	5.36899316260219	0.00211108257339461	0.0336994299019368	TNFAIP3/SERPINE1/ALOX5
regulation of cell proliferation involved in kidney development	3/333	3	11.3441441441441	0.040273796928523	GO:1901722	GO:1901722	15/18888	0.2	5.36899316260219	0.00211108257339461	0.0336994299019368	PDGFB/EGR1/BMP4
retinol metabolic process	5/333	5	5.45391545391545	0.0412506150923369	GO:0042572	GO:0042572	52/18888	0.0961538461538462	4.30846359160336	0.00217931188372428	0.0345167905122813	DHRS3/AKR1B10/CEL/AKR1B1/SDR16C5
positive regulation of innate immune response	15/333	15	2.33098852276934	0.0412506150923369	GO:0045089	GO:0045089	365/18888	0.0410958904109589	3.43983971967889	0.00219389016937382	0.0345167905122813	HSPA1A/FOSL1/HSPA1B/HSPA8/BCL10/TNFAIP3/LACC1/IRAK2/BIRC3/LGR4/SARM1/FYN/TREML4/TLR6/NLRC4
positive regulation of ubiquitin-dependent protein catabolic process	7/333	7	3.89259848083378	0.0412506150923369	GO:2000060	GO:2000060	102/18888	0.0686274509803922	3.92413742567123	0.00219572309462048	0.0345167905122813	MDM2/HSPA1A/HSPA1B/GCLC/TRIB1/PLK3/HERPUD1
positive regulation of proteolysis involved in protein catabolic process	8/333	8	3.46386080737226	0.042509045701116	GO:1903052	GO:1903052	131/18888	0.0610687022900763	3.79090809282326	0.00227419374461523	0.0355697926457098	MDM2/HSPA1A/HSPA1B/GCLC/TRIB1/PLK3/NUPR1/HERPUD1
positive regulation of microtubule polymerization	4/333	4	7.09009009009009	0.0429762865896166	GO:0031116	GO:0031116	32/18888	0.125	4.61899028840029	0.00231080276447817	0.0359607602914296	HSPA1A/HSPA1B/MAP1B/PSRC1
positive regulation of proteasomal ubiquitin-dependent protein catabolic process	6/333	6	4.41979641979642	0.0440565058814242	GO:0032436	GO:0032436	77/18888	0.0779220779220779	4.02821647876311	0.00238078929378137	0.0368646426437094	MDM2/HSPA1A/HSPA1B/GCLC/TRIB1/PLK3
response to heat	7/333	7	3.81774081774082	0.0449900395370884	GO:0009408	GO:0009408	104/18888	0.0673076923076923	3.8600844009238	0.00245176313896589	0.037645784586844	CDKN1A/TP53INP1/HSPA1A/HSPA1B/GCLC/HMOX1/DNAJB4
negative regulation of mitotic cell cycle phase transition	10/333	10	2.90875490875491	0.0449900395370884	GO:1901991	GO:1901991	195/18888	0.0512820512820513	3.58922841431556	0.00248788672303092	0.037645784586844	MDM2/CDKN1A/DUSP1/CCNG1/E2F7/ZFP36L2/PLK3/TEX14/RGCC/GPNMB
odontogenesis	8/333	8	3.41177267493057	0.0449900395370884	GO:0042476	GO:0042476	133/18888	0.0601503759398496	3.73918354764354	0.00249938427673667	0.037645784586844	ADM/SERPINE1/ID3/CSF1/NGFR/EDN1/BMP4/FST
glutathione biosynthetic process	3/333	3	10.6351351351351	0.0449900395370884	GO:0006750	GO:0006750	16/18888	0.1875	5.16513842543259	0.00256455444992098	0.037645784586844	SLC7A11/GCLC/CHAC1
detoxification of copper ion	3/333	3	10.6351351351351	0.0449900395370884	GO:0010273	GO:0010273	16/18888	0.1875	5.16513842543259	0.00256455444992098	0.037645784586844	MT2A/MT1F/MT1X
progesterone metabolic process	3/333	3	10.6351351351351	0.0449900395370884	GO:0042448	GO:0042448	16/18888	0.1875	5.16513842543259	0.00256455444992098	0.037645784586844	EGR1/ADM/AKR1C1
positive regulation of DNA damage response, signal transduction by p53 class mediator	3/333	3	10.6351351351351	0.0449900395370884	GO:0043517	GO:0043517	16/18888	0.1875	5.16513842543259	0.00256455444992098	0.037645784586844	PMAIP1/HIC1/ING4
positive regulation of macrophage differentiation	3/333	3	10.6351351351351	0.0449900395370884	GO:0045651	GO:0045651	16/18888	0.1875	5.16513842543259	0.00256455444992098	0.037645784586844	TRIB1/LIF/CSF1
stress response to copper ion	3/333	3	10.6351351351351	0.0449900395370884	GO:1990169	GO:1990169	16/18888	0.1875	5.16513842543259	0.00256455444992098	0.037645784586844	MT2A/MT1F/MT1X
positive regulation of fibroblast proliferation	5/333	5	5.25191858525192	0.0449900395370884	GO:0048146	GO:0048146	54/18888	0.0925925925925926	4.19163699361064	0.00257711115424554	0.037645784586844	CDKN1A/FOSL2/LIF/PDGFB/NGFR
response to amino acid starvation	5/333	5	5.25191858525192	0.0449900395370884	GO:1990928	GO:1990928	54/18888	0.0925925925925926	4.19163699361064	0.00257711115424554	0.037645784586844	SESN2/CDKN1A/SESN1/ATF3/FAS
cellular response to biotic stimulus	12/333	12	2.56848546659867	0.0468212666445506	GO:0071216	GO:0071216	265/18888	0.0452830188679245	3.44470267130568	0.00271996009958886	0.0391780788885701	TRIB1/TIGAR/DDIT3/BCL10/TNFAIP3/IRAK2/SERPINE1/PTAFR/CD68/CXCL8/AXL/TLR6
regulation of pattern recognition receptor signaling pathway	9/333	9	3.07521979811136	0.047734573843472	GO:0062207	GO:0062207	166/18888	0.0542168674698795	3.59761887558583	0.00278591406381787	0.0399422961781296	HSPA1A/HSPA1B/HSPA8/TNFAIP3/BIRC3/LGR4/SARM1/TREML4/TLR6
positive regulation of animal organ morphogenesis	4/333	4	6.67302596714361	0.0494429658842332	GO:0110110	GO:0110110	34/18888	0.117647058823529	4.43532661125579	0.00289897962628441	0.0413718072303116	CSF1/NGFR/EDN1/BMP4
